# Dual Histone Methyl Reader ZCWPW1 Facilitates Repair of Meiotic Double Strand Breaks

**DOI:** 10.1101/821603

**Authors:** Mohamed Mahgoub, Jacob Paiano, Melania Bruno, Wei Wu, Sarath Pathuri, Xing Zhang, Sherry Ralls, Xiaodong Cheng, Andre Nussenzweig, Todd Macfarlan

**Affiliations:** The Eunice Kennedy Shriver National Institutes of Child Health and Human Development, NIH, Bethesda, MD, USA; Laboratory of Genome Integrity, National Cancer Institute, NIH, Bethesda, MD, USA; Immunology Graduate Group, University of Pennsylvania, Philadelphia, PA, USA; Department of Epigenetics and Molecular Carcinogenesis, University of Texas MD Anderson Cancer Center, Houston, TX, USA

**Keywords:** ZCWPW1, PRDM9, Meiotic recombination, Double-Strand DNA Breaks, END-seq, CUT&RUN, Dual Histone Reader, Synapsis, Co-evolution

## Abstract

Meiotic crossovers result from homology-directed repair of double strand breaks (DSBs). Unlike yeast and plants, where DSBs are generated near gene promoters, in many vertebrates, DSBs are enriched at hotspots determined by the DNA binding activity of the rapidly evolving zinc finger array of PRDM9 (PR domain zinc finger protein 9). PRDM9 subsequently catalyzes tri-methylation of lysine 4 and lysine 36 of Histone H3 in nearby nucleosomes. Here, we identify the dual histone methylation reader ZCWPW1, which is tightly co-expressed during spermatogenesis with *Prdm9* and co-evolved with *Prdm9* in vertebrates, as an essential meiotic recombination factor required for efficient synapsis and repair of PRDM9-dependent DSBs. In sum, our results indicate that the evolution of a dual histone methylation writer/reader system in vertebrates facilitated a shift in genetic recombination away from a static pattern near genes towards a flexible pattern controlled by the rapidly evolving DNA binding activity of PRDM9.
