## Supplementary material for "Dual Histone Methyl Reader ZCWPW1 Facilitates Repair of Meiotic Double Strand Breaks": Document S2

### Sheet: ZCWPW1 B6B6 denovo motifs
>GGYAGYAGCAYCTK	1-GGYAGYAGCAYCTK	8.3864	-604.361	0	T:439.0(18.19%),B:982.9(2.06%),P:1e-262	Tpos:100.0,Tstd:54.0,Bpos:97.3,Bstd:57.8,StrandBias:-0.0,Multiplicity:1.04
0.222	0.028	0.597	0.153
0.347	0.042	0.514	0.097
0.083	0.458	0.001	0.458
0.806	0.001	0.166	0.027
0.042	0.027	0.93	0.001
0.042	0.486	0.014	0.458
0.889	0.001	0.083	0.027
0.166	0.153	0.514	0.167
0.001	0.931	0.027	0.041
0.556	0.055	0.001	0.388
0.028	0.319	0.195	0.458
0.055	0.875	0.028	0.042
0.306	0.166	0.001	0.527
0.07	0.181	0.361	0.388
>CATGATTTGAAATT	2-CATGATTTGAAATT	12.2922	-27.3508	0	T:15.0(0.62%),B:22.7(0.05%),P:1e-11	Tpos:85.3,Tstd:45.1,Bpos:101.5,Bstd:51.7,StrandBias:1.0,Multiplicity:1.00
0.008	0.711	0.273	0.008
0.997	0.001	0.001	0.001
0.136	0.001	0.136	0.727
0.272	0.001	0.72	0.007
0.863	0.135	0.001	0.001
0.136	0.001	0.136	0.727
0.001	0.136	0.007	0.856
0.007	0.001	0.136	0.856
0.136	0.272	0.591	0.001
0.997	0.001	0.001	0.001
0.997	0.001	0.001	0.001
0.997	0.001	0.001	0.001
0.001	0.001	0.001	0.997
0.001	0.001	0.001	0.997
>HTAACYCCTGGAGC	3-HTAACYCCTGGAGC	13.1608	-16.3224	0	T:5.0(0.21%),B:2.7(0.01%),P:1e-7	Tpos:112.2,Tstd:50.7,Bpos:132.9,Bstd:45.1,StrandBias:1.8,Multiplicity:2.25
0.349	0.334	0.001	0.315
0.001	0.16	0.001	0.838
0.508	0.158	0.001	0.333
0.683	0.158	0.001	0.158
0.158	0.826	0.015	0.001
0.194	0.474	0.001	0.332
0.001	0.841	0.157	0.001
0.001	0.997	0.001	0.001
0.001	0.001	0.001	0.997
0.016	0.001	0.82	0.163
0.158	0.001	0.81	0.031
0.967	0.031	0.001	0.001
0.316	0.016	0.665	0.003
0.001	0.997	0.001	0.001
>ATAGGAAGTAATAC	4-ATAGGAAGTAATAC	11.5984	-15.1508	0	T:4.0(0.17%),B:1.0(0.00%),P:1e-6	Tpos:101.9,Tstd:52.6,Bpos:36.0,Bstd:0.0,StrandBias:1.3,Multiplicity:1.75
0.749	0.001	0.249	0.001
0.001	0.249	0.001	0.749
0.811	0.001	0.001	0.187
0.001	0.001	0.997	0.001
0.001	0.001	0.997	0.001
0.997	0.001	0.001	0.001
0.997	0.001	0.001	0.001
0.001	0.001	0.997	0.001
0.001	0.187	0.001	0.811
0.997	0.001	0.001	0.001
0.997	0.001	0.001	0.001
0.001	0.001	0.001	0.997
0.796	0.202	0.001	0.001
0.001	0.949	0.049	0.001
>CKAGGTGRCGRGTS	5-CKAGGTGRCGRGTS	16.4621	-10.7783	0	T:3.0(0.12%),B:0.0(0.00%),P:1e-4	Tpos:81.5,Tstd:23.1,Bpos:0.0,Bstd:0.0,StrandBias:1.6,Multiplicity:1.33
0.001	0.951	0.001	0.047
0.001	0.001	0.57	0.428
0.997	0.001	0.001	0.001
0.001	0.001	0.997	0.001
0.001	0.001	0.997	0.001
0.001	0.047	0.001	0.951
0.001	0.001	0.997	0.001
0.57	0.001	0.428	0.001
0.001	0.997	0.001	0.001
0.001	0.001	0.997	0.001
0.57	0.001	0.428	0.001
0.001	0.001	0.997	0.001
0.001	0.001	0.001	0.997
0.001	0.57	0.428	0.001
>DMMAGATGCTGCTGCC	1-DMMAGATGCTGCTGCC	8.43933	-534.48	0	T:357.0(14.79%),B:689.7(1.45%),P:1e-232	Tpos:101.3,Tstd:53.3,Bpos:100.3,Bstd:57.2,StrandBias:0.1,Multiplicity:1.04
0.357	0.108	0.249	0.286
0.286	0.393	0.215	0.107
0.428	0.429	0.142	0.001
0.678	0.001	0.142	0.179
0.001	0.001	0.997	0.001
0.499	0.214	0.285	0.001
0.39	0.001	0.001	0.608
0.001	0.001	0.997	0.001
0.178	0.538	0.213	0.071
0.001	0.001	0.001	0.997
0.286	0.001	0.712	0.001
0.001	0.928	0.001	0.07
0.001	0.141	0.001	0.857
0.358	0.001	0.606	0.035
0.036	0.571	0.001	0.392
0.037	0.784	0.001	0.178
>AGATGGCAGTGTCTTC	2-AGATGGCAGTGTCTTC	10.0006	-78.244	0	T:79.0(3.27%),B:265.1(0.56%),P:1e-33	Tpos:93.0,Tstd:51.3,Bpos:104.0,Bstd:55.2,StrandBias:0.4,Multiplicity:1.00
0.868	0.001	0.092	0.039
0.21	0.105	0.528	0.157
0.724	0.092	0.105	0.079
0.21	0.026	0.184	0.58
0.131	0.013	0.764	0.092
0.144	0.079	0.698	0.079
0.026	0.83	0.052	0.092
0.855	0.039	0.001	0.105
0.027	0.092	0.802	0.079
0.04	0.013	0.052	0.895
0.132	0.079	0.71	0.079
0.157	0.119	0.106	0.618
0.026	0.791	0.039	0.144
0.158	0.04	0.013	0.789
0.052	0.079	0.079	0.79
0.066	0.763	0.079	0.092
>CWMWACCAAAHTGTCT	3-CWMWACCAAAHTGTCT	11.5326	-34.0992	0	T:10.0(0.41%),B:4.0(0.01%),P:1e-14	Tpos:144.1,Tstd:32.5,Bpos:155.8,Bstd:21.5,StrandBias:0.0,Multiplicity:1.00
0.297	0.609	0.04	0.054
0.406	0.202	0.081	0.31
0.432	0.391	0.176	0.001
0.419	0.027	0.041	0.513
0.54	0.244	0.027	0.189
0.121	0.757	0.027	0.095
0.284	0.446	0.014	0.257
0.542	0.243	0.013	0.202
0.662	0.122	0.148	0.068
0.527	0.176	0.27	0.027
0.325	0.392	0.014	0.27
0.054	0.027	0.027	0.892
0.081	0.284	0.594	0.041
0.067	0.067	0.243	0.623
0.216	0.689	0.068	0.027
0.217	0.001	0.013	0.769
>TWACCCCTRGAGCACY	4-TWACCCCTRGAGCACY	11.8101	-19.7461	0	T:5.0(0.21%),B:1.0(0.00%),P:1e-8	Tpos:89.0,Tstd:49.5,Bpos:143.0,Bstd:0.0,StrandBias:3.3,Multiplicity:2.20
0.001	0.001	0.23	0.768
0.537	0.001	0.001	0.461
0.997	0.001	0.001	0.001
0.001	0.997	0.001	0.001
0.001	0.765	0.001	0.233
0.001	0.768	0.001	0.23
0.001	0.768	0.001	0.23
0.001	0.001	0.001	0.997
0.494	0.001	0.504	0.001
0.001	0.033	0.736	0.23
0.768	0.001	0.001	0.23
0.032	0.001	0.966	0.001
0.001	0.997	0.001	0.001
0.997	0.001	0.001	0.001
0.001	0.966	0.001	0.032
0.001	0.464	0.001	0.534
>AGTCAYGAGGTKASGA	5-AGTCAYGAGGTKASGA	13.7813	-15.1508	0	T:4.0(0.17%),B:0.0(0.00%),P:1e-6	Tpos:63.3,Tstd:32.4,Bpos:0.0,Bstd:0.0,StrandBias:0.0,Multiplicity:1.50
0.997	0.001	0.001	0.001
0.001	0.001	0.997	0.001
0.001	0.001	0.001	0.997
0.001	0.997	0.001	0.001
0.997	0.001	0.001	0.001
0.001	0.57	0.001	0.428
0.142	0.001	0.856	0.001
0.997	0.001	0.001	0.001
0.001	0.001	0.997	0.001
0.001	0.001	0.997	0.001
0.001	0.001	0.001	0.997
0.001	0.001	0.57	0.428
0.927	0.071	0.001	0.001
0.001	0.428	0.5	0.071
0.001	0.001	0.997	0.001
0.997	0.001	0.001	0.001
>WGGTAGYAGCWTCTKGWD	1-WGGTAGYAGCWTCTKGWD	8.81029	-586.66	0	T:388.0(16.08%),B:741.3(1.56%),P:1e-254	Tpos:99.1,Tstd:53.1,Bpos:99.8,Bstd:56.6,StrandBias:-0.0,Multiplicity:1.03
0.328	0.047	0.203	0.421
0.172	0.001	0.672	0.155
0.219	0.047	0.672	0.062
0.14	0.297	0.001	0.562
0.766	0.001	0.202	0.031
0.125	0.015	0.859	0.001
0.046	0.406	0.001	0.547
0.922	0.001	0.062	0.015
0.14	0.14	0.532	0.188
0.001	0.997	0.001	0.001
0.546	0.001	0.001	0.452
0.001	0.327	0.172	0.499
0.015	0.969	0.001	0.015
0.312	0.062	0.001	0.625
0.078	0.157	0.329	0.437
0.141	0.203	0.437	0.219
0.39	0.234	0.125	0.251
0.297	0.141	0.219	0.343
>AGTCAYGAGGCTAMGAGT	2-AGTCAYGAGGCTAMGAGT	13.7138	-34.5208	0	T:8.0(0.33%),B:1.7(0.00%),P:1e-14	Tpos:82.1,Tstd:48.3,Bpos:99.7,Bstd:65.5,StrandBias:1.0,Multiplicity:1.50
0.879	0.001	0.119	0.001
0.12	0.001	0.759	0.12
0.001	0.239	0.001	0.759
0.001	0.879	0.119	0.001
0.759	0.12	0.001	0.12
0.001	0.512	0.001	0.486
0.03	0.001	0.849	0.12
0.759	0.12	0.001	0.12
0.12	0.001	0.759	0.12
0.119	0.001	0.879	0.001
0.001	0.84	0.001	0.158
0.12	0.12	0.04	0.72
0.759	0.239	0.001	0.001
0.36	0.49	0.15	0.001
0.001	0.001	0.759	0.239
0.759	0.12	0.12	0.001
0.001	0.001	0.879	0.119
0.03	0.001	0.24	0.729
>AATGTCWKTTTAAATAAA	3-AATGTCWKTTTAAATAAA	17.3958	-29.4553	0	T:7.0(0.29%),B:0.8(0.00%),P:1e-12	Tpos:94.7,Tstd:54.7,Bpos:99.0,Bstd:0.0,StrandBias:0.4,Multiplicity:1.00
0.768	0.001	0.23	0.001
0.997	0.001	0.001	0.001
0.23	0.001	0.001	0.768
0.018	0.001	0.98	0.001
0.001	0.23	0.001	0.768
0.23	0.768	0.001	0.001
0.461	0.001	0.001	0.537
0.019	0.001	0.5	0.48
0.001	0.23	0.001	0.768
0.001	0.001	0.001	0.997
0.23	0.001	0.001	0.768
0.997	0.001	0.001	0.001
0.768	0.001	0.001	0.23
0.98	0.001	0.001	0.018
0.018	0.001	0.001	0.98
0.997	0.001	0.001	0.001
0.768	0.001	0.001	0.23
0.98	0.001	0.001	0.018
>TAAGAAGAAAACAGTCTG	4-TAAGAAGAAAACAGTCTG	10.3982	-24.5236	0	T:6.0(0.25%),B:1.2(0.00%),P:1e-10	Tpos:91.8,Tstd:73.5,Bpos:30.0,Bstd:0.0,StrandBias:0.0,Multiplicity:1.00
0.001	0.001	0.001	0.997
0.968	0.03	0.001	0.001
0.997	0.001	0.001	0.001
0.001	0.001	0.997	0.001
0.997	0.001	0.001	0.001
0.997	0.001	0.001	0.001
0.001	0.001	0.997	0.001
0.997	0.001	0.001	0.001
0.997	0.001	0.001	0.001
0.997	0.001	0.001	0.001
0.997	0.001	0.001	0.001
0.062	0.936	0.001	0.001
0.997	0.001	0.001	0.001
0.062	0.001	0.75	0.187
0.001	0.001	0.001	0.997
0.062	0.75	0.187	0.001
0.001	0.001	0.001	0.997
0.001	0.03	0.968	0.001
>TAACYCCTGGAGCACTGC	5-TAACYCCTGGAGCACTGC	15.6192	-19.7461	0	T:5.0(0.21%),B:0.0(0.00%),P:1e-8	Tpos:96.5,Tstd:53.0,Bpos:0.0,Bstd:0.0,StrandBias:1.6,Multiplicity:1.60
0.23	0.001	0.001	0.768
0.539	0.23	0.001	0.23
0.768	0.23	0.001	0.001
0.23	0.539	0.001	0.23
0.001	0.535	0.001	0.463
0.001	0.997	0.001	0.001
0.001	0.539	0.23	0.23
0.001	0.001	0.001	0.997
0.253	0.001	0.745	0.001
0.23	0.023	0.746	0.001
0.997	0.001	0.001	0.001
0.022	0.001	0.976	0.001
0.23	0.768	0.001	0.001
0.768	0.001	0.001	0.23
0.001	0.745	0.001	0.253
0.001	0.022	0.001	0.976
0.255	0.001	0.743	0.001
0.001	0.997	0.001	0.001

### Sheet: ZCWPW1 B6CAST denovo motifs
>CAMAGKCCMAGTCA	1-CAMAGKCCMAGTCA	8.79984	-1012.89	0	T:1304.0(11.37%),B:960.7(2.49%),P:1e-439	Tpos:99.5,Tstd:52.8,Bpos:98.5,Bstd:54.9,StrandBias:-0.0,Multiplicity:1.03
0.129	0.687	0.001	0.183
0.989	0.001	0.005	0.005
0.464	0.407	0.065	0.065
0.897	0.001	0.101	0.001
0.102	0.035	0.534	0.329
0.13	0.184	0.372	0.315
0.162	0.601	0.059	0.178
0.355	0.643	0.001	0.001
0.529	0.384	0.001	0.086
0.698	0.001	0.253	0.048
0.059	0.005	0.796	0.14
0.081	0.213	0.253	0.453
0.001	0.997	0.001	0.001
0.617	0.064	0.001	0.318
>AAAGGTCACATSYC	2-AAAGGTCACATSYC	10.5413	-538.204	0	T:366.0(3.19%),B:117.5(0.31%),P:1e-233	Tpos:99.9,Tstd:54.0,Bpos:82.9,Bstd:53.0,StrandBias:0.2,Multiplicity:1.01
0.997	0.001	0.001	0.001
0.766	0.179	0.054	0.001
0.591	0.127	0.18	0.102
0.409	0.001	0.589	0.001
0.001	0.001	0.997	0.001
0.001	0.001	0.23	0.768
0.001	0.873	0.001	0.125
0.923	0.001	0.001	0.075
0.31	0.589	0.001	0.1
0.997	0.001	0.001	0.001
0.129	0.05	0.313	0.508
0.05	0.334	0.384	0.232
0.102	0.412	0.001	0.485
0.129	0.744	0.001	0.126
>AGAWGCTGCTGCCH	3-AGAWGCTGCTGCCH	9.52294	-139.94	0	T:390.0(3.40%),B:501.9(1.30%),P:1e-60	Tpos:100.0,Tstd:52.5,Bpos:96.3,Bstd:52.3,StrandBias:0.2,Multiplicity:1.02
0.581	0.016	0.132	0.271
0.008	0.057	0.934	0.001
0.532	0.205	0.23	0.033
0.467	0.001	0.057	0.475
0.008	0.016	0.975	0.001
0.213	0.623	0.115	0.049
0.098	0.032	0.001	0.869
0.213	0.033	0.746	0.008
0.033	0.853	0.008	0.106
0.131	0.106	0.001	0.762
0.303	0.001	0.639	0.057
0.033	0.541	0.213	0.213
0.033	0.712	0.001	0.254
0.312	0.336	0.049	0.303
>TTTAGTGACTGGGA	4-TTTAGTGACTGGGA	12.665	-46.7579	0	T:27.0(0.24%),B:7.1(0.02%),P:1e-20	Tpos:98.6,Tstd:55.9,Bpos:102.2,Bstd:42.8,StrandBias:0.9,Multiplicity:1.00
0.001	0.038	0.036	0.925
0.001	0.038	0.072	0.889
0.072	0.075	0.072	0.781
0.891	0.001	0.072	0.036
0.001	0.036	0.889	0.074
0.11	0.001	0.144	0.745
0.001	0.036	0.927	0.036
0.853	0.038	0.001	0.108
0.002	0.889	0.108	0.001
0.036	0.036	0.001	0.927
0.036	0.038	0.851	0.075
0.072	0.036	0.856	0.036
0.074	0.108	0.817	0.001
0.784	0.108	0.072	0.036
>GCYCAGTGGGTGGM	5-GCYCAGTGGGTGGM	12.1859	-23.9745	0	T:9.0(0.08%),B:1.0(0.00%),P:1e-10	Tpos:90.6,Tstd:48.7,Bpos:96.0,Bstd:0.0,StrandBias:1.7,Multiplicity:1.89
0.043	0.001	0.955	0.001
0.001	0.997	0.001	0.001
0.001	0.574	0.001	0.424
0.001	0.997	0.001	0.001
0.997	0.001	0.001	0.001
0.001	0.001	0.997	0.001
0.001	0.001	0.001	0.997
0.001	0.001	0.997	0.001
0.018	0.001	0.98	0.001
0.001	0.001	0.997	0.001
0.001	0.001	0.244	0.754
0.321	0.001	0.677	0.001
0.001	0.001	0.997	0.001
0.424	0.574	0.001	0.001
>GKCAMAGBCCAAGTCA	1-GKCAMAGBCCAAGTCA	9.73514	-1749.61	0	T:1119.0(9.76%),B:331.9(0.86%),P:1e-759	Tpos:101.0,Tstd:51.4,Bpos:100.7,Bstd:53.7,StrandBias:-0.1,Multiplicity:1.01
0.125	0.001	0.728	0.146
0.091	0.098	0.433	0.378
0.111	0.755	0.001	0.133
0.957	0.001	0.001	0.041
0.51	0.419	0.001	0.07
0.852	0.001	0.146	0.001
0.063	0.014	0.601	0.322
0.161	0.238	0.329	0.273
0.14	0.546	0.035	0.279
0.328	0.67	0.001	0.001
0.608	0.356	0.001	0.035
0.859	0.001	0.139	0.001
0.035	0.001	0.72	0.244
0.077	0.224	0.252	0.448
0.001	0.992	0.001	0.006
0.594	0.07	0.001	0.335
>AAAGGTCACATYCCCA	2-AAAGGTCACATYCCCA	10.707	-562.606	0	T:138.0(1.20%),B:3.1(0.01%),P:1e-244	Tpos:100.0,Tstd:57.2,Bpos:119.0,Bstd:29.0,StrandBias:0.1,Multiplicity:1.01
0.997	0.001	0.001	0.001
0.795	0.102	0.001	0.102
0.791	0.001	0.002	0.206
0.335	0.001	0.663	0.001
0.001	0.001	0.997	0.001
0.001	0.001	0.027	0.971
0.001	0.997	0.001	0.001
0.997	0.001	0.001	0.001
0.129	0.869	0.001	0.001
0.997	0.001	0.001	0.001
0.001	0.001	0.204	0.794
0.001	0.374	0.102	0.523
0.004	0.888	0.001	0.107
0.003	0.995	0.001	0.001
0.205	0.79	0.001	0.004
0.896	0.102	0.001	0.001
>GGMCTGTGACTTTTCY	3-GGMCTGTGACTTTTCY	10.7123	-547.529	0	T:341.0(2.97%),B:94.7(0.25%),P:1e-237	Tpos:103.3,Tstd:51.6,Bpos:90.5,Bstd:54.8,StrandBias:-0.3,Multiplicity:1.00
0.039	0.001	0.705	0.255
0.253	0.098	0.628	0.021
0.372	0.276	0.215	0.137
0.295	0.45	0.078	0.177
0.039	0.078	0.04	0.843
0.02	0.039	0.589	0.352
0.077	0.001	0.001	0.921
0.174	0.001	0.824	0.001
0.648	0.293	0.04	0.019
0.059	0.883	0.019	0.039
0.001	0.119	0.001	0.879
0.001	0.136	0.333	0.53
0.039	0.039	0.019	0.903
0.02	0.039	0.078	0.863
0.001	0.94	0.039	0.02
0.116	0.39	0.001	0.493
>CCCTCATCACTACAGC	4-CCCTCATCACTACAGC	11.697	-27.492	0	T:10.0(0.09%),B:0.8(0.00%),P:1e-11	Tpos:106.7,Tstd:41.3,Bpos:150.0,Bstd:0.0,StrandBias:2.0,Multiplicity:1.50
0.108	0.639	0.106	0.147
0.129	0.645	0.036	0.19
0.115	0.706	0.033	0.146
0.136	0.188	0.035	0.641
0.07	0.706	0.119	0.105
0.559	0.249	0.039	0.153
0.111	0.18	0.161	0.548
0.1	0.673	0.127	0.1
0.54	0.219	0.034	0.207
0.081	0.697	0.104	0.118
0.134	0.254	0.041	0.571
0.411	0.231	0.201	0.157
0.107	0.724	0.101	0.068
0.698	0.086	0.034	0.182
0.095	0.161	0.609	0.135
0.143	0.589	0.139	0.129
>ACACTTGCTGGGGCTC	5-ACACTTGCTGGGGCTC	13.4072	-11.0923	0	T:5.0(0.04%),B:0.8(0.00%),P:1e-4	Tpos:98.0,Tstd:53.1,Bpos:135.0,Bstd:0.0,StrandBias:2.5,Multiplicity:2.60
0.703	0.084	0.084	0.129
0.084	0.747	0.135	0.034
0.748	0.123	0.039	0.09
0.056	0.752	0.118	0.074
0.073	0.151	0.017	0.759
0.039	0.078	0.174	0.709
0.062	0.168	0.675	0.095
0.062	0.808	0.079	0.051
0.067	0.028	0.017	0.888
0.079	0.062	0.82	0.039
0.118	0.028	0.725	0.129
0.107	0.056	0.719	0.118
0.084	0.14	0.67	0.106
0.073	0.759	0.09	0.078
0.056	0.051	0.028	0.865
0.095	0.657	0.147	0.101
>AAGKCAAAGNCMAAGTCA	1-AAGKCAAAGNCMAAGTCA	10.4304	-1770.61	0	T:962.0(8.39%),B:210.4(0.55%),P:1e-768	Tpos:101.5,Tstd:50.6,Bpos:100.8,Bstd:52.1,StrandBias:0.0,Multiplicity:1.01
0.432	0.13	0.199	0.239
0.574	0.001	0.391	0.034
0.102	0.001	0.808	0.089
0.11	0.123	0.363	0.404
0.191	0.664	0.001	0.144
0.997	0.001	0.001	0.001
0.555	0.37	0.007	0.068
0.807	0.001	0.191	0.001
0.095	0.001	0.589	0.315
0.178	0.212	0.308	0.301
0.123	0.63	0.007	0.24
0.43	0.568	0.001	0.001
0.629	0.369	0.001	0.001
0.848	0.001	0.15	0.001
0.075	0.001	0.712	0.212
0.082	0.226	0.233	0.459
0.001	0.997	0.001	0.001
0.595	0.089	0.001	0.315
>RGAAAAGKCACAGBYCMA	2-RGAAAAGKCACAGBYCMA	9.37675	-1032.27	0	T:857.0(7.47%),B:374.1(0.97%),P:1e-448	Tpos:101.6,Tstd:52.0,Bpos:104.5,Bstd:55.1,StrandBias:-0.0,Multiplicity:1.01
0.371	0.027	0.438	0.164
0.218	0.001	0.629	0.152
0.889	0.014	0.083	0.014
0.863	0.001	0.068	0.068
0.522	0.205	0.082	0.191
0.534	0.014	0.384	0.068
0.163	0.014	0.755	0.068
0.11	0.028	0.37	0.492
0.001	0.944	0.001	0.054
0.944	0.013	0.001	0.042
0.247	0.644	0.054	0.055
0.85	0.081	0.041	0.028
0.123	0.055	0.493	0.329
0.122	0.261	0.302	0.315
0.069	0.493	0.082	0.356
0.192	0.711	0.014	0.083
0.355	0.44	0.001	0.204
0.683	0.069	0.137	0.111
>BCACAYTCCCARCCTCAG	3-BCACAYTCCCARCCTCAG	14.6164	-56.8478	0	T:21.0(0.18%),B:2.8(0.01%),P:1e-24	Tpos:101.8,Tstd:54.4,Bpos:95.9,Bstd:30.6,StrandBias:0.8,Multiplicity:1.29
0.001	0.315	0.387	0.297
0.003	0.995	0.001	0.001
0.795	0.023	0.019	0.163
0.001	0.997	0.001	0.001
0.87	0.128	0.001	0.001
0.001	0.444	0.001	0.554
0.002	0.258	0.001	0.739
0.001	0.87	0.001	0.128
0.001	0.869	0.001	0.129
0.147	0.851	0.001	0.001
0.853	0.145	0.001	0.001
0.297	0.165	0.392	0.146
0.129	0.594	0.131	0.146
0.001	0.997	0.001	0.001
0.148	0.001	0.016	0.835
0.001	0.671	0.327	0.001
0.721	0.277	0.001	0.001
0.296	0.001	0.702	0.001
>DBRGYTCAGTGGGTAGAC	4-DBRGYTCAGTGGGTAGAC	14.3539	-18.0029	0	T:9.0(0.08%),B:2.9(0.01%),P:1e-7	Tpos:85.2,Tstd:52.3,Bpos:132.0,Bstd:27.2,StrandBias:2.9,Multiplicity:1.89
0.413	0.001	0.271	0.315
0.001	0.274	0.381	0.344
0.539	0.001	0.459	0.001
0.075	0.001	0.657	0.267
0.267	0.297	0.001	0.435
0.001	0.001	0.048	0.95
0.001	0.997	0.001	0.001
0.993	0.005	0.001	0.001
0.001	0.001	0.997	0.001
0.315	0.001	0.001	0.683
0.001	0.267	0.731	0.001
0.383	0.001	0.615	0.001
0.001	0.012	0.986	0.001
0.001	0.001	0.267	0.731
0.703	0.001	0.295	0.001
0.012	0.001	0.986	0.001
0.616	0.001	0.002	0.381
0.054	0.537	0.295	0.114
>TKCTCCCYTCCACTTGCT	5-TKCTCCCYTCCACTTGCT	15.6474	-10.1972	0	T:6.0(0.05%),B:2.9(0.01%),P:1e-4	Tpos:104.1,Tstd:56.0,Bpos:92.2,Bstd:53.6,StrandBias:2.7,Multiplicity:2.50
0.129	0.258	0.001	0.612
0.003	0.017	0.446	0.534
0.001	0.853	0.016	0.13
0.001	0.128	0.001	0.87
0.001	0.579	0.129	0.291
0.017	0.577	0.146	0.26
0.001	0.87	0.128	0.001
0.129	0.458	0.001	0.412
0.129	0.266	0.017	0.588
0.179	0.652	0.001	0.168
0.001	0.982	0.001	0.016
0.544	0.325	0.001	0.13
0.001	0.715	0.261	0.023
0.001	0.006	0.001	0.992
0.001	0.001	0.131	0.867
0.001	0.129	0.725	0.145
0.128	0.87	0.001	0.001
0.016	0.001	0.001	0.982

### Sheet: B6-PRDM9 ChiP denovo motifs
>MAGRTGCTRCTRCC	1-MAGRTGCTRCTRCC	8.57344	-1297.41	0	T:674.0(32.75%),B:1032.5(2.23%),P:1e-563	Tpos:100.7,Tstd:44.2,Bpos:103.2,Bstd:62.3,StrandBias:0.1,Multiplicity:1.03
0.335	0.361	0.152	0.152
0.665	0.001	0.075	0.259
0.001	0.037	0.961	0.001
0.38	0.127	0.437	0.057
0.341	0.001	0.038	0.62
0.018	0.001	0.98	0.001
0.152	0.525	0.152	0.171
0.001	0.056	0.001	0.942
0.455	0.001	0.506	0.038
0.001	0.905	0.019	0.075
0.001	0.208	0.001	0.79
0.436	0.019	0.488	0.057
0.019	0.734	0.019	0.228
0.076	0.759	0.001	0.164
>CARNTCTCGCGAGA	2-CARNTCTCGCGAGA	9.37383	-676.812	0	T:189.0(9.18%),B:47.7(0.10%),P:1e-293	Tpos:95.0,Tstd:47.8,Bpos:88.4,Bstd:53.0,StrandBias:-0.0,Multiplicity:1.13
0.239	0.401	0.201	0.16
0.481	0.24	0.198	0.081
0.36	0.121	0.4	0.12
0.24	0.281	0.24	0.239
0.001	0.197	0.04	0.762
0.199	0.761	0.039	0.001
0.039	0.08	0.001	0.88
0.001	0.997	0.001	0.001
0.001	0.001	0.997	0.001
0.001	0.997	0.001	0.001
0.001	0.001	0.997	0.001
0.918	0.04	0.041	0.001
0.001	0.079	0.8	0.12
0.879	0.001	0.081	0.039
>GKTRCTGCCMHCTT	3-GKTRCTGCCMHCTT	8.68291	-626.474	0	T:393.0(19.10%),B:795.5(1.72%),P:1e-272	Tpos:101.0,Tstd:45.0,Bpos:103.3,Bstd:61.1,StrandBias:-0.1,Multiplicity:1.01
0.001	0.001	0.997	0.001
0.001	0.117	0.386	0.496
0.077	0.266	0.001	0.656
0.458	0.001	0.54	0.001
0.001	0.922	0.076	0.001
0.001	0.115	0.001	0.883
0.309	0.038	0.652	0.001
0.001	0.731	0.001	0.267
0.076	0.655	0.001	0.268
0.462	0.345	0.001	0.192
0.23	0.346	0.078	0.346
0.194	0.386	0.191	0.229
0.079	0.269	0.001	0.651
0.001	0.191	0.193	0.615
>GCGCCATCTAGTGG	4-GCGCCATCTAGTGG	9.98014	-239.099	0	T:146.0(7.09%),B:269.6(0.58%),P:1e-103	Tpos:101.5,Tstd:42.7,Bpos:94.6,Bstd:64.0,StrandBias:0.1,Multiplicity:1.05
0.032	0.214	0.722	0.032
0.016	0.69	0.032	0.262
0.032	0.032	0.873	0.063
0.078	0.92	0.001	0.001
0.001	0.969	0.015	0.015
0.643	0.341	0.001	0.015
0.016	0.404	0.016	0.564
0.001	0.936	0.047	0.016
0.016	0.079	0.088	0.817
0.532	0.063	0.143	0.262
0.016	0.189	0.779	0.016
0.095	0.079	0.032	0.794
0.015	0.015	0.969	0.001
0.079	0.032	0.794	0.095
>CTGGGAGTTGTAGT	5-CTGGGAGTTGTAGT	11.6015	-67.5971	0	T:50.0(2.43%),B:128.1(0.28%),P:1e-29	Tpos:105.1,Tstd:54.8,Bpos:88.4,Bstd:66.1,StrandBias:-0.5,Multiplicity:1.24
0.071	0.66	0.107	0.162
0.035	0.035	0.035	0.895
0.001	0.001	0.997	0.001
0.035	0.001	0.929	0.035
0.036	0.001	0.928	0.035
0.895	0.035	0.035	0.035
0.281	0.143	0.434	0.142
0.134	0.021	0.107	0.738
0.001	0.035	0.142	0.822
0.001	0.001	0.964	0.034
0.036	0.001	0.001	0.962
0.892	0.001	0.106	0.001
0.035	0.001	0.929	0.035
0.001	0.001	0.035	0.963
>MAGRTGCTRCTRCCHT	1-MAGRTGCTRCTRCCHT	9.13902	-1396.95	0	T:633.0(30.76%),B:714.5(1.54%),P:1e-606	Tpos:100.0,Tstd:44.6,Bpos:102.5,Bstd:60.0,StrandBias:0.2,Multiplicity:1.03
0.413	0.335	0.207	0.045
0.605	0.015	0.148	0.232
0.001	0.001	0.997	0.001
0.34	0.202	0.355	0.104
0.245	0.001	0.044	0.71
0.014	0.001	0.984	0.001
0.103	0.542	0.178	0.177
0.001	0.001	0.001	0.997
0.458	0.001	0.512	0.029
0.001	0.897	0.014	0.088
0.029	0.162	0.001	0.808
0.399	0.001	0.526	0.074
0.059	0.645	0.015	0.281
0.118	0.694	0.001	0.187
0.266	0.369	0.118	0.247
0.148	0.29	0.074	0.488
>TCTCGCGAGASYTGSS	2-TCTCGCGAGASYTGSS	7.856	-643.498	0	T:185.0(8.99%),B:51.9(0.11%),P:1e-279	Tpos:96.5,Tstd:47.6,Bpos:86.3,Bstd:50.8,StrandBias:0.0,Multiplicity:1.11
0.001	0.155	0.001	0.843
0.218	0.75	0.031	0.001
0.001	0.001	0.001	0.997
0.001	0.997	0.001	0.001
0.001	0.001	0.997	0.001
0.001	0.997	0.001	0.001
0.001	0.001	0.997	0.001
0.968	0.001	0.03	0.001
0.001	0.062	0.719	0.218
0.968	0.001	0.03	0.001
0.094	0.406	0.343	0.157
0.095	0.313	0.157	0.435
0.157	0.063	0.219	0.561
0.124	0.253	0.499	0.124
0.25	0.281	0.407	0.062
0.157	0.405	0.282	0.156
>AAGDTGGCAGCACCWC	3-AAGDTGGCAGCACCWC	9.91807	-527.538	0	T:209.0(10.16%),B:153.7(0.33%),P:1e-229	Tpos:99.8,Tstd:43.6,Bpos:101.1,Bstd:57.5,StrandBias:0.3,Multiplicity:1.00
0.764	0.234	0.001	0.001
0.997	0.001	0.001	0.001
0.116	0.062	0.529	0.293
0.239	0.174	0.239	0.348
0.061	0.002	0.352	0.585
0.291	0.001	0.707	0.001
0.117	0.001	0.881	0.001
0.001	0.647	0.001	0.351
0.881	0.001	0.117	0.001
0.117	0.057	0.825	0.001
0.001	0.587	0.001	0.411
0.997	0.001	0.001	0.001
0.064	0.701	0.119	0.116
0.001	0.997	0.001	0.001
0.411	0.235	0.001	0.353
0.175	0.465	0.123	0.237
>TGGCGCCATCTAGTGG	4-TGGCGCCATCTAGTGG	9.93822	-265.184	0	T:151.0(7.34%),B:245.8(0.53%),P:1e-115	Tpos:102.2,Tstd:43.5,Bpos:95.5,Bstd:64.1,StrandBias:0.0,Multiplicity:1.06
0.049	0.163	0.212	0.576
0.295	0.049	0.59	0.066
0.033	0.213	0.656	0.098
0.016	0.672	0.049	0.263
0.065	0.065	0.772	0.098
0.05	0.918	0.016	0.016
0.016	0.951	0.001	0.032
0.705	0.278	0.016	0.001
0.033	0.361	0.033	0.573
0.001	0.901	0.049	0.049
0.033	0.163	0.065	0.739
0.492	0.082	0.294	0.131
0.049	0.082	0.868	0.001
0.033	0.098	0.033	0.836
0.033	0.033	0.918	0.016
0.033	0.065	0.836	0.066
>ACTACAACTCCCAGVA	5-ACTACAACTCCCAGVA	12.0922	-72.4174	0	T:52.0(2.53%),B:128.0(0.28%),P:1e-31	Tpos:102.7,Tstd:53.5,Bpos:88.8,Bstd:68.5,StrandBias:0.5,Multiplicity:1.21
0.997	0.001	0.001	0.001
0.034	0.931	0.001	0.034
0.001	0.136	0.001	0.862
0.93	0.001	0.001	0.068
0.001	0.965	0.033	0.001
0.828	0.137	0.034	0.001
0.759	0.103	0.069	0.069
0.137	0.483	0.104	0.276
0.034	0.001	0.034	0.931
0.034	0.897	0.034	0.035
0.034	0.931	0.034	0.001
0.001	0.997	0.001	0.001
0.864	0.034	0.068	0.034
0.07	0.137	0.657	0.136
0.344	0.276	0.278	0.102
0.69	0.035	0.24	0.035
>NNNNAAGVTGCTRCTGCC	1-NNNNAAGVTGCTRCTGCC	8.22789	-1210.76	0	T:699.0(33.97%),B:1321.9(2.85%),P:1e-525	Tpos:100.7,Tstd:43.7,Bpos:104.1,Bstd:61.2,StrandBias:0.1,Multiplicity:1.03
0.265	0.245	0.265	0.224
0.285	0.245	0.285	0.184
0.327	0.184	0.306	0.184
0.143	0.286	0.285	0.286
0.449	0.245	0.184	0.122
0.489	0.001	0.183	0.326
0.001	0.001	0.997	0.001
0.326	0.266	0.367	0.042
0.265	0.001	0.02	0.714
0.001	0.001	0.997	0.001
0.163	0.509	0.185	0.143
0.001	0.001	0.001	0.997
0.427	0.001	0.571	0.001
0.001	0.938	0.001	0.06
0.001	0.203	0.001	0.795
0.367	0.001	0.571	0.061
0.001	0.734	0.001	0.264
0.081	0.674	0.001	0.244
>RMTCTCGCGAGANYTSNS	2-RMTCTCGCGAGANYTSNS	8.25014	-620.124	0	T:179.0(8.70%),B:50.7(0.11%),P:1e-269	Tpos:96.6,Tstd:48.4,Bpos:90.2,Bstd:50.3,StrandBias:0.0,Multiplicity:1.10
0.361	0.121	0.479	0.04
0.279	0.4	0.081	0.24
0.04	0.08	0.041	0.839
0.12	0.84	0.039	0.001
0.001	0.001	0.001	0.997
0.001	0.997	0.001	0.001
0.001	0.001	0.997	0.001
0.001	0.997	0.001	0.001
0.001	0.001	0.997	0.001
0.92	0.078	0.001	0.001
0.001	0.118	0.762	0.119
0.88	0.04	0.04	0.04
0.238	0.203	0.279	0.28
0.04	0.402	0.04	0.518
0.081	0.12	0.161	0.638
0.12	0.399	0.322	0.159
0.317	0.202	0.281	0.2
0.159	0.282	0.398	0.161
>CACHAGAKGGCGCYRKAN	3-CACHAGAKGGCGCYRKAN	10.9425	-208.635	0	T:117.0(5.69%),B:184.1(0.40%),P:1e-90	Tpos:104.3,Tstd:41.7,Bpos:94.5,Bstd:58.4,StrandBias:-0.1,Multiplicity:1.03
0.001	0.997	0.001	0.001
0.873	0.124	0.002	0.001
0.001	0.749	0.249	0.001
0.247	0.378	0.001	0.374
0.816	0.061	0.122	0.001
0.001	0.001	0.997	0.001
0.62	0.061	0.318	0.001
0.001	0.001	0.498	0.5
0.001	0.001	0.997	0.001
0.001	0.061	0.807	0.131
0.246	0.752	0.001	0.001
0.372	0.001	0.626	0.001
0.064	0.564	0.371	0.001
0.061	0.377	0.123	0.44
0.439	0.185	0.374	0.001
0.126	0.184	0.31	0.38
0.492	0.193	0.126	0.189
0.249	0.245	0.254	0.252
>AAACTACAATTCCCAAVA	4-AAACTACAATTCCCAAVA	11.9167	-68.952	0	T:48.0(2.33%),B:112.5(0.24%),P:1e-29	Tpos:106.3,Tstd:52.9,Bpos:85.5,Bstd:67.4,StrandBias:0.1,Multiplicity:1.15
0.592	0.001	0.245	0.162
0.634	0.081	0.265	0.02
0.857	0.041	0.061	0.041
0.061	0.837	0.041	0.061
0.021	0.122	0.02	0.837
0.757	0.02	0.101	0.122
0.061	0.857	0.041	0.041
0.857	0.062	0.061	0.02
0.795	0.021	0.062	0.122
0.163	0.164	0.204	0.469
0.081	0.041	0.122	0.756
0.041	0.837	0.021	0.101
0.101	0.797	0.001	0.101
0.122	0.838	0.02	0.02
0.736	0.081	0.122	0.061
0.569	0.062	0.308	0.061
0.225	0.305	0.327	0.142
0.653	0.041	0.204	0.102
>GCCGGCTCCTCCCTCTGC	5-GCCGGCTCCTCCCTCTGC	15.8742	-30.369	0	T:7.0(0.34%),B:1.4(0.00%),P:1e-13	Tpos:63.1,Tstd:32.9,Bpos:103.9,Bstd:4.8,StrandBias:1.0,Multiplicity:1.29
0.001	0.012	0.986	0.001
0.001	0.997	0.001	0.001
0.158	0.672	0.158	0.012
0.014	0.158	0.67	0.158
0.013	0.012	0.974	0.001
0.001	0.997	0.001	0.001
0.001	0.318	0.012	0.669
0.001	0.683	0.158	0.158
0.001	0.997	0.001	0.001
0.012	0.316	0.002	0.67
0.001	0.683	0.158	0.158
0.001	0.997	0.001	0.001
0.001	0.985	0.001	0.013
0.17	0.159	0.001	0.67
0.316	0.66	0.023	0.001
0.158	0.024	0.316	0.502
0.011	0.158	0.83	0.001
0.158	0.84	0.001	0.001

### Sheet: CAST-PRDM9 ChiP denovo motifs
>GCAMAGBCCAAGTC	1-GCAMAGBCCAAGTC	8.30586	-3127.98	0	T:2183.0(27.21%),B:1267.9(3.02%),P:1e-1358	Tpos:100.6,Tstd:46.3,Bpos:98.3,Bstd:55.8,StrandBias:0.1,Multiplicity:1.03
0.091	0.106	0.502	0.301
0.207	0.687	0.022	0.084
0.997	0.001	0.001	0.001
0.483	0.406	0.009	0.102
0.832	0.001	0.166	0.001
0.062	0.015	0.655	0.268
0.108	0.266	0.347	0.279
0.1	0.655	0.001	0.244
0.421	0.577	0.001	0.001
0.63	0.368	0.001	0.001
0.886	0.001	0.112	0.001
0.031	0.001	0.717	0.251
0.071	0.267	0.231	0.431
0.001	0.997	0.001	0.001
>AAARGTCACAKSYC	2-AAARGTCACAKSYC	9.2622	-1451.1	0	T:933.0(11.63%),B:438.4(1.04%),P:1e-630	Tpos:98.1,Tstd:47.2,Bpos:102.4,Bstd:54.0,StrandBias:0.2,Multiplicity:1.01
0.855	0.061	0.046	0.038
0.74	0.069	0.061	0.13
0.491	0.149	0.153	0.207
0.478	0.001	0.52	0.001
0.076	0.001	0.877	0.046
0.092	0.046	0.286	0.576
0.001	0.915	0.001	0.083
0.884	0.001	0.001	0.114
0.313	0.685	0.001	0.001
0.922	0.076	0.001	0.001
0.131	0.11	0.399	0.361
0.118	0.383	0.315	0.184
0.184	0.461	0.001	0.355
0.23	0.586	0.061	0.123
>ATCTGTAAAATGGG	3-ATCTGTAAAATGGG	12.2519	-260.804	0	T:114.0(1.42%),B:24.5(0.06%),P:1e-113	Tpos:94.4,Tstd:42.9,Bpos:103.6,Bstd:53.4,StrandBias:-0.4,Multiplicity:1.01
0.739	0.076	0.077	0.108
0.046	0.083	0.046	0.825
0.015	0.969	0.001	0.015
0.045	0.001	0.001	0.953
0.046	0.062	0.877	0.015
0.031	0.094	0.068	0.807
0.59	0.031	0.378	0.001
0.681	0.18	0.077	0.062
0.954	0.015	0.03	0.001
0.892	0.015	0.062	0.031
0.001	0.077	0.03	0.892
0.014	0.001	0.984	0.001
0.03	0.015	0.954	0.001
0.062	0.031	0.892	0.015
>CTTCCTGGAGGAGG	4-CTTCCTGGAGGAGG	14.5455	-109.993	0	T:55.0(0.69%),B:16.1(0.04%),P:1e-47	Tpos:92.3,Tstd:36.7,Bpos:93.2,Bstd:39.1,StrandBias:0.1,Multiplicity:1.00
0.001	0.997	0.001	0.001
0.016	0.001	0.001	0.982
0.001	0.04	0.163	0.796
0.001	0.997	0.001	0.001
0.017	0.915	0.001	0.067
0.017	0.017	0.001	0.965
0.016	0.001	0.982	0.001
0.001	0.016	0.982	0.001
0.958	0.001	0.04	0.001
0.04	0.001	0.942	0.017
0.016	0.001	0.982	0.001
0.965	0.001	0.017	0.017
0.129	0.001	0.869	0.001
0.017	0.001	0.965	0.017
>GGGAGCACYNNGKG	5-GGGAGCACYNNGKG	9.82425	-105.927	0	T:135.0(1.68%),B:151.8(0.36%),P:1e-46	Tpos:94.4,Tstd:47.8,Bpos:98.6,Bstd:57.3,StrandBias:0.0,Multiplicity:1.87
0.08	0.001	0.88	0.039
0.065	0.001	0.869	0.065
0.091	0.026	0.882	0.001
0.986	0.001	0.001	0.012
0.065	0.039	0.857	0.039
0.039	0.842	0.118	0.001
0.973	0.013	0.001	0.013
0.013	0.869	0.079	0.039
0.039	0.475	0.001	0.485
0.292	0.236	0.301	0.17
0.249	0.214	0.262	0.275
0.209	0.202	0.393	0.196
0.21	0.122	0.379	0.289
0.118	0.236	0.407	0.239
>TGVCTKGGVCTTTGMC	1-TGVCTKGGVCTTTGMC	8.72879	-4324.95	0	T:2362.0(29.44%),B:906.3(2.16%),P:1e-1878	Tpos:100.6,Tstd:45.0,Bpos:99.9,Bstd:55.6,StrandBias:-0.1,Multiplicity:1.03
0.31	0.001	0.133	0.556
0.024	0.001	0.954	0.021
0.408	0.261	0.278	0.053
0.253	0.67	0.028	0.049
0.007	0.13	0.001	0.862
0.07	0.011	0.415	0.504
0.024	0.001	0.574	0.401
0.236	0.007	0.662	0.095
0.32	0.313	0.215	0.151
0.289	0.634	0.014	0.063
0.001	0.098	0.001	0.9
0.092	0.035	0.345	0.528
0.007	0.001	0.003	0.989
0.109	0.007	0.655	0.229
0.342	0.458	0.095	0.106
0.137	0.67	0.007	0.186
>RGAANRGTCACATCYC	2-RGAANRGTCACATCYC	10.856	-1167.78	0	T:483.0(6.02%),B:89.7(0.21%),P:1e-507	Tpos:97.5,Tstd:47.2,Bpos:106.0,Bstd:50.0,StrandBias:-0.1,Multiplicity:1.00
0.519	0.019	0.404	0.058
0.211	0.02	0.673	0.096
0.979	0.019	0.001	0.001
0.863	0.039	0.058	0.04
0.348	0.23	0.211	0.211
0.442	0.001	0.481	0.076
0.095	0.001	0.771	0.133
0.02	0.057	0.344	0.579
0.001	0.903	0.001	0.095
0.96	0.001	0.001	0.038
0.191	0.807	0.001	0.001
0.98	0.018	0.001	0.001
0.077	0.001	0.385	0.537
0.001	0.594	0.231	0.174
0.059	0.404	0.038	0.498
0.116	0.75	0.001	0.133
>CCCATTTTACAGATGG	3-CCCATTTTACAGATGG	11.3616	-239.78	0	T:148.0(1.84%),B:63.3(0.15%),P:1e-104	Tpos:93.5,Tstd:42.1,Bpos:109.7,Bstd:53.5,StrandBias:0.1,Multiplicity:1.01
0.001	0.886	0.003	0.11
0.001	0.924	0.001	0.074
0.001	0.997	0.001	0.001
0.924	0.074	0.001	0.001
0.036	0.11	0.001	0.853
0.001	0.001	0.001	0.997
0.073	0.109	0.183	0.635
0.038	0.342	0.073	0.547
0.67	0.001	0.217	0.112
0.073	0.526	0.145	0.256
0.889	0.001	0.038	0.072
0.036	0.074	0.854	0.036
0.706	0.073	0.219	0.002
0.221	0.221	0.079	0.478
0.259	0.04	0.446	0.256
0.225	0.036	0.592	0.147
>GSCTTCCTGGAGGAGG	4-GSCTTCCTGGAGGAGG	13.9225	-146.625	0	T:55.0(0.69%),B:8.2(0.02%),P:1e-63	Tpos:101.4,Tstd:37.1,Bpos:112.4,Bstd:53.3,StrandBias:-0.1,Multiplicity:1.00
0.237	0.041	0.644	0.078
0.244	0.315	0.402	0.039
0.119	0.76	0.041	0.08
0.078	0.121	0.002	0.799
0.002	0.322	0.162	0.514
0.001	0.879	0.001	0.119
0.001	0.763	0.117	0.119
0.235	0.123	0.001	0.641
0.237	0.001	0.761	0.001
0.078	0.001	0.802	0.119
0.758	0.001	0.124	0.117
0.086	0.002	0.83	0.082
0.236	0.039	0.724	0.001
0.877	0.002	0.004	0.117
0.239	0.001	0.759	0.001
0.238	0.041	0.678	0.043
>GGGAGCACCACCCGGG	5-GGGAGCACCACCCGGG	13.9104	-85.0781	0	T:22.0(0.27%),B:1.7(0.00%),P:1e-36	Tpos:86.1,Tstd:45.8,Bpos:79.4,Bstd:26.1,StrandBias:0.2,Multiplicity:1.73
0.072	0.001	0.903	0.024
0.072	0.024	0.903	0.001
0.001	0.023	0.975	0.001
0.975	0.001	0.001	0.023
0.024	0.024	0.928	0.024
0.024	0.798	0.154	0.024
0.975	0.001	0.001	0.023
0.048	0.799	0.072	0.081
0.024	0.88	0.048	0.048
0.822	0.025	0.048	0.105
0.048	0.802	0.124	0.026
0.283	0.595	0.024	0.098
0.269	0.43	0.202	0.099
0.121	0.025	0.666	0.188
0.144	0.001	0.831	0.024
0.202	0.048	0.724	0.026
>ARGKCAMAGBCCAAGTCA	1-ARGKCAMAGBCCAAGTCA	9.5174	-4939.23	0	T:2087.0(26.01%),B:449.7(1.07%),P:1e-2145	Tpos:100.8,Tstd:44.8,Bpos:98.7,Bstd:55.5,StrandBias:0.2,Multiplicity:1.02
0.45	0.208	0.18	0.163
0.505	0.014	0.422	0.059
0.118	0.007	0.761	0.114
0.083	0.059	0.453	0.405
0.104	0.771	0.007	0.118
0.986	0.003	0.001	0.01
0.478	0.453	0.021	0.048
0.868	0.001	0.13	0.001
0.076	0.021	0.557	0.346
0.118	0.28	0.308	0.294
0.135	0.657	0.001	0.207
0.397	0.585	0.001	0.017
0.572	0.37	0.003	0.055
0.871	0.001	0.121	0.007
0.073	0.031	0.73	0.166
0.066	0.242	0.215	0.477
0.007	0.989	0.001	0.003
0.57	0.09	0.001	0.339
>TKGGVMTGTGMCTDTTCY	2-TKGGVMTGTGMCTDTTCY	8.94302	-2719.34	0	T:1544.0(19.24%),B:603.2(1.44%),P:1e-1180	Tpos:97.8,Tstd:45.3,Bpos:98.4,Bstd:55.1,StrandBias:0.1,Multiplicity:1.02
0.105	0.202	0.035	0.658
0.114	0.026	0.439	0.421
0.079	0.009	0.71	0.202
0.298	0.035	0.588	0.079
0.289	0.307	0.289	0.114
0.316	0.457	0.07	0.158
0.035	0.114	0.044	0.807
0.088	0.044	0.605	0.263
0.079	0.009	0.017	0.895
0.158	0.001	0.824	0.017
0.412	0.36	0.166	0.061
0.219	0.624	0.026	0.131
0.044	0.334	0.096	0.526
0.21	0.105	0.35	0.334
0.001	0.061	0.052	0.886
0.009	0.018	0.035	0.938
0.096	0.685	0.096	0.123
0.122	0.456	0.001	0.421
>TCCCATCTGTRAAATGGG	3-TCCCATCTGTRAAATGGG	12.1762	-266.589	0	T:130.0(1.62%),B:35.9(0.09%),P:1e-115	Tpos:97.7,Tstd:42.4,Bpos:99.8,Bstd:53.2,StrandBias:-0.3,Multiplicity:1.01
0.102	0.141	0.051	0.706
0.039	0.499	0.128	0.334
0.115	0.629	0.064	0.192
0.102	0.694	0.038	0.166
0.744	0.09	0.064	0.102
0.026	0.077	0.025	0.872
0.013	0.923	0.026	0.038
0.037	0.001	0.001	0.961
0.064	0.051	0.834	0.051
0.077	0.09	0.115	0.718
0.435	0.051	0.437	0.076
0.77	0.128	0.038	0.064
0.886	0.051	0.038	0.025
0.859	0.013	0.052	0.076
0.013	0.064	0.038	0.885
0.063	0.001	0.924	0.012
0.012	0.001	0.975	0.012
0.077	0.026	0.859	0.038
>GARGGCTTCCTGGAGGAG	4-GARGGCTTCCTGGAGGAG	16.6938	-198.413	0	T:44.0(0.55%),B:1.4(0.00%),P:1e-86	Tpos:96.5,Tstd:36.2,Bpos:53.0,Bstd:0.0,StrandBias:-0.5,Multiplicity:1.00
0.001	0.068	0.93	0.001
0.859	0.001	0.069	0.071
0.429	0.001	0.501	0.069
0.034	0.001	0.964	0.001
0.15	0.034	0.815	0.001
0.001	0.997	0.001	0.001
0.036	0.001	0.001	0.962
0.001	0.069	0.173	0.757
0.001	0.997	0.001	0.001
0.035	0.827	0.069	0.069
0.034	0.037	0.001	0.928
0.034	0.001	0.964	0.001
0.001	0.034	0.896	0.069
0.962	0.001	0.036	0.001
0.14	0.001	0.825	0.034
0.034	0.001	0.964	0.001
0.928	0.001	0.002	0.069
0.071	0.001	0.927	0.001
>CTGTCCATGACACCCTCA	5-CTGTCCATGACACCCTCA	17.1445	-20.2752	0	T:7.0(0.09%),B:0.9(0.00%),P:1e-8	Tpos:127.6,Tstd:52.4,Bpos:80.0,Bstd:0.0,StrandBias:3.5,Multiplicity:1.71
0.015	0.983	0.001	0.001
0.015	0.001	0.001	0.983
0.015	0.359	0.625	0.001
0.001	0.001	0.001	0.997
0.001	0.609	0.001	0.389
0.195	0.789	0.015	0.001
0.624	0.359	0.001	0.016
0.001	0.001	0.179	0.819
0.001	0.001	0.997	0.001
0.789	0.015	0.001	0.195
0.001	0.997	0.001	0.001
0.997	0.001	0.001	0.001
0.001	0.997	0.001	0.001
0.015	0.625	0.001	0.359
0.001	0.983	0.001	0.015
0.001	0.179	0.001	0.819
0.179	0.641	0.179	0.001
0.819	0.001	0.179	0.001
