## Supplementary material for "Dual Histone Methyl Reader ZCWPW1 Facilitates Repair of Meiotic Double Strand Breaks": Table S3

### Sheet: Known motifs enrichment
Motif Name	Consensus	P-value	Log P-value	q-value (Benjamini)	# of Target Sequences with Motif(of 2413)	% of Target Sequences with Motif	# of Background Sequences with Motif(of 47627)	% of Background Sequences with Motif
PRDM9(Zf)/Testis-DMC1-ChIP-Seq(GSE35498)/Homer	ADGGYAGYAGCATCT	1e-261	-602.2	0	518	0.2147	1495.5	0.0314
Tbx5(T-box)/HL1-Tbx5.biotin-ChIP-Seq(GSE21529)/Homer	AGGTGTCA	1e-05	-11.68	0.0018	787	0.3262	13615.4	0.2859
SCL(bHLH)/HPC7-Scl-ChIP-Seq(GSE13511)/Homer	AVCAGCTG	0.0001	-11.22	0.0019	1025	0.4248	18230	0.3828
Ascl1(bHLH)/NeuralTubes-Ascl1-ChIP-Seq(GSE55840)/Homer	NNVVCAGCTGBN	0.001	-8.866	0.0151	314	0.1301	5071.6	0.1065
NeuroG2(bHLH)/Fibroblast-NeuroG2-ChIP-Seq(GSE75910)/Homer	ACCATCTGTT	0.001	-8.287	0.0215	372	0.1542	6173.7	0.1296
Atoh1(bHLH)/Cerebellum-Atoh1-ChIP-Seq(GSE22111)/Homer	VNRVCAGCTGGY	0.001	-8.096	0.0217	240	0.0995	3798.5	0.0798
Ptf1a(bHLH)/Panc1-Ptf1a-ChIP-Seq(GSE47459)/Homer	ACAGCTGTTN	0.001	-8.079	0.0217	563	0.2333	9743.7	0.2046
MyoD(bHLH)/Myotube-MyoD-ChIP-Seq(GSE21614)/Homer	RRCAGCTGYTSY	0.001	-7.335	0.0349	158	0.0655	2400.2	0.0504
Nanog(Homeobox)/mES-Nanog-ChIP-Seq(GSE11724)/Homer	RGCCATTAAC	0.001	-7.319	0.0349	1076	0.4459	19689.4	0.4134
E2A(bHLH)/proBcell-E2A-ChIP-Seq(GSE21978)/Homer	DNRCAGCTGY	0.001	-7.118	0.0349	284	0.1177	4664.5	0.0979
GATA(Zf),IR3/iTreg-Gata3-ChIP-Seq(GSE20898)/Homer	NNNNNBAGATAWYATCTVHN	0.01	-6.837	0.0417	51	0.0211	631.8	0.0133
Ascl2(bHLH)/ESC-Ascl2-ChIP-Seq(GSE97712)/Homer	SSRGCAGCTGCH	0.01	-6.461	0.0558	214	0.0887	3450.4	0.0724
Brn2(POU,Homeobox)/NPC-Brn2-ChIP-Seq(GSE35496)/Homer	ATGAATATTC	0.01	-6.445	0.0558	41	0.017	489	0.0103
BHLHA15(bHLH)/NIH3T3-BHLHB8.HA-ChIP-Seq(GSE119782)/Homer	NAMCAGCTGK	0.01	-6.254	0.0588	315	0.1305	5307.1	0.1114
TCF4(bHLH)/SHSY5Y-TCF4-ChIP-Seq(GSE96915)/Homer	SMCATCTGKH	0.01	-5.856	0.0816	351	0.1455	6012.2	0.1262
HEB(bHLH)/mES-Heb-ChIP-Seq(GSE53233)/Homer	VCAGCTGBNN	0.01	-5.64	0.0951	366	0.1517	6314.4	0.1326
PSE(SNAPc)/K562-mStart-Seq/Homer	WAVTCACCMTAASYDAAAAG	0.01	-5.606	0.0951	154	0.0638	2439.3	0.0512
E2A(bHLH),near_PU.1/Bcell-PU.1-ChIP-Seq(GSE21512)/Homer	NVCACCTGBN	0.01	-5.601	0.0951	282	0.1169	4761.6	0.1
Tbr1(T-box)/Cortex-Tbr1-ChIP-Seq(GSE71384)/Homer	AAGGTGTKAA	0.01	-5.561	0.0951	383	0.1587	6640.4	0.1394
Lhx2(Homeobox)/HFSC-Lhx2-ChIP-Seq(GSE48068)/Homer	TAATTAGN	0.01	-5.423	0.0951	325	0.1347	5574.4	0.1171
Tcf12(bHLH)/GM12878-Tcf12-ChIP-Seq(GSE32465)/Homer	VCAGCTGYTG	0.01	-5.254	0.1065	187	0.0775	3057.3	0.0642
Isl1(Homeobox)/Neuron-Isl1-ChIP-Seq(GSE31456)/Homer	CTAATKGV	0.01	-5.019	0.1286	547	0.2267	9805.4	0.2059
NFkB-p65(RHD)/GM12787-p65-ChIP-Seq(GSE19485)/Homer	WGGGGATTTCCC	0.01	-4.842	0.1468	100	0.0414	1536.2	0.0323
Twist2(bHLH)/Myoblast-Twist2.Ty1-ChIP-Seq(GSE127998)/Homer	MCAGCTGBYH	0.01	-4.817	0.1468	389	0.1612	6839.3	0.1436
Nkx6.1(Homeobox)/Islet-Nkx6.1-ChIP-Seq(GSE40975)/Homer	GKTAATGR	0.01	-4.79	0.1468	780	0.3232	14314.6	0.3006
LXH9(Homeobox)/Hct116-LXH9.V5-ChIP-Seq(GSE116822)/Homer	NGCTAATTAG	0.01	-4.744	0.1468	408	0.1691	7206.9	0.1513
Fra2(bZIP)/Striatum-Fra2-ChIP-Seq(GSE43429)/Homer	GGATGACTCATC	0.01	-4.63	0.1546	107	0.0443	1672.6	0.0351
Slug(Zf)/Mesoderm-Snai2-ChIP-Seq(GSE61475)/Homer	SNGCACCTGCHS	0.1	-4.482	0.1729	103	0.0427	1611.2	0.0338
Rfx6(HTH)/Min6b1-Rfx6.HA-ChIP-Seq(GSE62844)/Homer	TGTTKCCTAGCAACM	0.1	-4.433	0.1754	227	0.0941	3861.9	0.0811
Tgif1(Homeobox)/mES-Tgif1-ChIP-Seq(GSE55404)/Homer	YTGWCADY	0.1	-4.235	0.2065	808	0.3349	14950.9	0.3139
ZEB1(Zf)/PDAC-ZEB1-ChIP-Seq(GSE64557)/Homer	VCAGGTRDRY	0.1	-3.963	0.2624	374	0.155	6666.4	0.14
Eomes(T-box)/H9-Eomes-ChIP-Seq(GSE26097)/Homer	ATTAACACCT	0.1	-3.829	0.2906	566	0.2346	10348.9	0.2173
JunD(bZIP)/K562-JunD-ChIP-Seq/Homer	ATGACGTCATCN	0.1	-3.748	0.3058	25	0.0104	318.4	0.0067
AMYB(HTH)/Testes-AMYB-ChIP-Seq(GSE44588)/Homer	TGGCAGTTGG	0.1	-3.696	0.3124	376	0.1558	6741.3	0.1416
Gli2(Zf)/GM2-Gli2-ChIP-Chip(GSE112702)/Homer	YSTGGGTGGTCT	0.1	-3.524	0.3604	43	0.0178	623.3	0.0131
Tbet(T-box)/CD8-Tbet-ChIP-Seq(GSE33802)/Homer	AGGTGTGAAM	0.1	-3.341	0.421	286	0.1185	5088.1	0.1068
Tgif2(Homeobox)/mES-Tgif2-ChIP-Seq(GSE55404)/Homer	TGTCANYT	0.1	-3.27	0.4394	834	0.3456	15640.9	0.3284
AP-2alpha(AP2)/Hela-AP2alpha-ChIP-Seq(GSE31477)/Homer	ATGCCCTGAGGC	0.1	-3.246	0.4394	106	0.0439	1754.4	0.0368
Lhx3(Homeobox)/Neuron-Lhx3-ChIP-Seq(GSE31456)/Homer	ADBTAATTAR	0.1	-3.238	0.4394	483	0.2002	8855.9	0.186
ZSCAN22(Zf)/HEK293-ZSCAN22.GFP-ChIP-Seq(GSE58341)/Homer	SMCAGTCWGAKGGAGGAGGC	0.1	-3.166	0.4514	12	0.005	133.9	0.0028
Foxa2(Forkhead)/Liver-Foxa2-ChIP-Seq(GSE25694)/Homer	CYTGTTTACWYW	0.1	-3.07	0.4847	236	0.0978	4182.3	0.0878
PU.1-IRF(ETS:IRF)/Bcell-PU.1-ChIP-Seq(GSE21512)/Homer	MGGAAGTGAAAC	0.1	-3.002	0.5064	310	0.1285	5590.5	0.1174
T1ISRE(IRF)/ThioMac-Ifnb-Expression/Homer	ACTTTCGTTTCT	0.1	-2.966	0.5129	6	0.0025	52	0.0011
EBF1(EBF)/Near-E2A-ChIP-Seq(GSE21512)/Homer	GTCCCCWGGGGA	0.1	-2.962	0.5129	169	0.07	2941.4	0.0618
Fosl2(bZIP)/3T3L1-Fosl2-ChIP-Seq(GSE56872)/Homer	NATGASTCABNN	0.1	-2.911	0.5175	65	0.0269	1041.8	0.0219
RBPJ:Ebox(?,bHLH)/Panc1-Rbpj1-ChIP-Seq(GSE47459)/Homer	GGGRAARRGRMCAGMTG	0.1	-2.857	0.5346	63	0.0261	1009.2	0.0212
Olig2(bHLH)/Neuron-Olig2-ChIP-Seq(GSE30882)/Homer	RCCATMTGTT	0.1	-2.825	0.5399	447	0.1852	8237	0.173
HNF1b(Homeobox)/PDAC-HNF1B-ChIP-Seq(GSE64557)/Homer	GTTAATNATTAA	0.1	-2.815	0.5399	48	0.0199	746.2	0.0157
Nkx2.1(Homeobox)/LungAC-Nkx2.1-ChIP-Seq(GSE43252)/Homer	RSCACTYRAG	0.1	-2.811	0.5399	663	0.2748	12412.4	0.2606
OCT:OCT(POU,Homeobox,IR1)/NPC-Brn2-ChIP-Seq(GSE35496)/Homer	ATGAATWATTCATGA	0.1	-2.801	0.5399	8	0.0033	82.4	0.0017
Tbx6(T-box)/ESC-Tbx6-ChIP-Seq(GSE93524)/Homer	DAGGTGTBAA	0.1	-2.757	0.5399	256	0.1061	4602.7	0.0966
Nkx2.2(Homeobox)/NPC-Nkx2.2-ChIP-Seq(GSE61673)/Homer	BTBRAGTGSN	0.1	-2.744	0.5399	429	0.1778	7906.4	0.166
GLI3(Zf)/Limb-GLI3-ChIP-Chip(GSE11077)/Homer	CGTGGGTGGTCC	0.1	-2.698	0.544	20	0.0083	272.5	0.0057
LEF1(HMG)/H1-LEF1-ChIP-Seq(GSE64758)/Homer	CCTTTGATST	0.1	-2.685	0.544	184	0.0763	3254.1	0.0683
Foxa3(Forkhead)/Liver-Foxa3-ChIP-Seq(GSE77670)/Homer	BSNTGTTTACWYWGN	0.1	-2.68	0.544	96	0.0398	1620.7	0.034
STAT6(Stat)/CD4-Stat6-ChIP-Seq(GSE22104)/Homer	ABTTCYYRRGAA	0.1	-2.636	0.5474	146	0.0605	2549	0.0535
ZEB2(Zf)/SNU398-ZEB2-ChIP-Seq(GSE103048)/Homer	GNMCAGGTGTGC	0.1	-2.617	0.5483	182	0.0754	3225.6	0.0677
YY1(Zf)/Promoter/Homer	CAAGATGGCGGC	0.1	-2.568	0.5661	13	0.0054	163.4	0.0034
PRDM10(Zf)/HEK293-PRDM10.eGFP-ChIP-Seq(Encode)/Homer	TGGTACATTCCA	0.1	-2.55	0.5662	122	0.0506	2112.3	0.0444
Fra1(bZIP)/BT549-Fra1-ChIP-Seq(GSE46166)/Homer	NNATGASTCATH	0.1	-2.54	0.5662	120	0.0497	2076.9	0.0436
LRF(Zf)/Erythroblasts-ZBTB7A-ChIP-Seq(GSE74977)/Homer	AAGACCCYYN	0.1	-2.53	0.5662	202	0.0837	3613.2	0.0759
HNF4a(NR),DR1/HepG2-HNF4a-ChIP-Seq(GSE25021)/Homer	CARRGKBCAAAGTYCA	0.1	-2.524	0.5662	105	0.0435	1800.6	0.0378
Myf5(bHLH)/GM-Myf5-ChIP-Seq(GSE24852)/Homer	BAACAGCTGT	0.1	-2.517	0.5662	136	0.0564	2376.7	0.0499
Zfp281(Zf)/ES-Zfp281-ChIP-Seq(GSE81042)/Homer	CCCCTCCCCCAC	0.1	-2.498	0.5662	35	0.0145	536.6	0.0113
AP-2gamma(AP2)/MCF7-TFAP2C-ChIP-Seq(GSE21234)/Homer	SCCTSAGGSCAW	0.1	-2.487	0.5662	140	0.058	2454.9	0.0515
Jun-AP1(bZIP)/K562-cJun-ChIP-Seq(GSE31477)/Homer	GATGASTCATCN	0.1	-2.486	0.5662	44	0.0182	695.9	0.0146
Meis1(Homeobox)/MastCells-Meis1-ChIP-Seq(GSE48085)/Homer	VGCTGWCAVB	0.1	-2.476	0.5662	383	0.1587	7072.6	0.1485
STAT5(Stat)/mCD4+-Stat5-ChIP-Seq(GSE12346)/Homer	RTTTCTNAGAAA	0.1	-2.462	0.5662	91	0.0377	1548.1	0.0325
Pit1+1bp(Homeobox)/GCrat-Pit1-ChIP-Seq(GSE58009)/Homer	ATGCATAATTCA	0.1	-2.438	0.5662	108	0.0448	1864.4	0.0391
Barx1(Homeobox)/Stomach-Barx1.3xFlag-ChIP-Seq(GSE69483)/Homer	AAACMATTAN	0.1	-2.399	0.5662	152	0.063	2689.7	0.0565
ZBTB18(Zf)/HEK293-ZBTB18.GFP-ChIP-Seq(GSE58341)/Homer	AACATCTGGA	0.1	-2.379	0.5662	106	0.0439	1833.7	0.0385
Oct6(POU,Homeobox)/NPC-Pou3f1-ChIP-Seq(GSE35496)/Homer	WATGCAAATGAG	0.1	-2.322	0.5833	113	0.0468	1969.9	0.0414
EBNA1(EBV-virus)/Raji-EBNA1-ChIP-Seq(GSE30709)/Homer	GGYAGCAYDTGCTDCCCNNN	1	-2.24	0.624	5	0.0021	49.2	0.001
Hoxc9(Homeobox)/Ainv15-Hoxc9-ChIP-Seq(GSE21812)/Homer	GGCCATAAATCA	1	-2.233	0.624	136	0.0564	2409.2	0.0506
Atf4(bZIP)/MEF-Atf4-ChIP-Seq(GSE35681)/Homer	MTGATGCAAT	1	-2.208	0.6271	73	0.0303	1240.7	0.0261
CHR(?)/Hela-CellCycle-Expression/Homer	SRGTTTCAAA	1	-2.192	0.6288	179	0.0742	3225.9	0.0677
RFX(HTH)/K562-RFX3-ChIP-Seq(SRA012198)/Homer	CGGTTGCCATGGCAAC	1	-2.181	0.6288	18	0.0075	258	0.0054
GFY(?)/Promoter/Homer	ACTACAATTCCC	1	-2.168	0.6288	13	0.0054	175.9	0.0037
Rfx5(HTH)/GM12878-Rfx5-ChIP-Seq(GSE31477)/Homer	SCCTAGCAACAG	1	-2.15	0.6311	70	0.029	1191	0.025
NeuroD1(bHLH)/Islet-NeuroD1-ChIP-Seq(GSE30298)/Homer	GCCATCTGTT	1	-2.148	0.6311	158	0.0655	2834.2	0.0595
Rfx2(HTH)/LoVo-RFX2-ChIP-Seq(GSE49402)/Homer	GTTGCCATGGCAACM	1	-2.111	0.6402	20	0.0083	295.8	0.0062
Six4(Homeobox)/MCF7-SIX4-ChIP-Seq(Encode)/Homer	TGWAAYCTGABACCB	1	-2.108	0.6402	13	0.0054	177.6	0.0037
HLF(bZIP)/HSC-HLF.Flag-ChIP-Seq(GSE69817)/Homer	RTTATGYAAB	1	-2.092	0.6402	230	0.0953	4210.8	0.0884
Bapx1(Homeobox)/VertebralCol-Bapx1-ChIP-Seq(GSE36672)/Homer	TTRAGTGSYK	1	-2.087	0.6402	490	0.2031	9218.6	0.1936
ZNF16(Zf)/HEK293-ZNF16.GFP-ChIP-Seq(GSE58341)/Homer	MACCTTCYATGGCTCCCTAKTGCCY	1	-2.083	0.6402	2	0.0008	12.7	0.0003
STAT6(Stat)/Macrophage-Stat6-ChIP-Seq(GSE38377)/Homer	TTCCKNAGAA	1	-2.078	0.6402	145	0.0601	2598	0.0546
Hoxa9(Homeobox)/ChickenMSG-Hoxa9.Flag-ChIP-Seq(GSE86088)/Homer	RGCAATNAAA	1	-2.054	0.6402	728	0.3017	13858.7	0.291
NFIL3(bZIP)/HepG2-NFIL3-ChIP-Seq(Encode)/Homer	VTTACGTAAYNNNNN	1	-2.048	0.6402	172	0.0713	3113.6	0.0654
Tcf7(HMG)/GM12878-TCF7-ChIP-Seq(Encode)/Homer	CTTTGATGTGSB	1	-2.041	0.6402	89	0.0369	1552.2	0.0326
Tcf21(bHLH)/ArterySmoothMuscle-Tcf21-ChIP-Seq(GSE61369)/Homer	NAACAGCTGG	1	-2.034	0.6402	178	0.0738	3229.5	0.0678
HRE(HSF)/HepG2-HSF1-ChIP-Seq(GSE31477)/Homer	BSTTCTRGAABVTTCYAGAA	1	-2.014	0.6402	34	0.0141	546.8	0.0115
Pax7(Paired,Homeobox),long/Myoblast-Pax7-ChIP-Seq(GSE25064)/Homer	TAATCHGATTAC	1	-2.001	0.6402	9	0.0037	116	0.0024
Klf9(Zf)/GBM-Klf9-ChIP-Seq(GSE62211)/Homer	GCCACRCCCACY	1	-2.001	0.6402	44	0.0182	727.4	0.0153
NF-E2(bZIP)/K562-NFE2-ChIP-Seq(GSE31477)/Homer	GATGACTCAGCA	1	-1.934	0.658	13	0.0054	183.6	0.0039
Atf3(bZIP)/GBM-ATF3-ChIP-Seq(GSE33912)/Homer	DATGASTCATHN	1	-1.918	0.6621	140	0.058	2525.7	0.053
MyoG(bHLH)/C2C12-MyoG-ChIP-Seq(GSE36024)/Homer	AACAGCTG	1	-1.914	0.6621	194	0.0804	3552.8	0.0746
HOXA2(Homeobox)/mES-Hoxa2-ChIP-Seq(Donaldson_et_al.)/Homer	GYCATCMATCAT	1	-1.909	0.6621	25	0.0104	392.4	0.0082
Chop(bZIP)/MEF-Chop-ChIP-Seq(GSE35681)/Homer	ATTGCATCAT	1	-1.884	0.6639	57	0.0236	974.3	0.0205
GLIS3(Zf)/Thyroid-Glis3.GFP-ChIP-Seq(GSE103297)/Homer	CTCCCTGGGAGGCCN	1	-1.856	0.6757	189	0.0783	3466.9	0.0728
Lhx1(Homeobox)/EmbryoCarcinoma-Lhx1-ChIP-Seq(GSE70957)/Homer	NNYTAATTAR	1	-1.813	0.6982	319	0.1322	5971.7	0.1254
c-Jun-CRE(bZIP)/K562-cJun-ChIP-Seq(GSE31477)/Homer	ATGACGTCATCY	1	-1.806	0.6982	63	0.0261	1092.6	0.0229
bZIP:IRF(bZIP,IRF)/Th17-BatF-ChIP-Seq(GSE39756)/Homer	NAGTTTCABTHTGACTNW	1	-1.746	0.7319	113	0.0468	2037.4	0.0428
HIF-1a(bHLH)/MCF7-HIF1a-ChIP-Seq(GSE28352)/Homer	TACGTGCV	1	-1.727	0.7386	35	0.0145	583.3	0.0122
PBX2(Homeobox)/K562-PBX2-ChIP-Seq(Encode)/Homer	RTGATTKATRGN	1	-1.706	0.7476	230	0.0953	4278.1	0.0898
GFX(?)/Promoter/Homer	ATTCTCGCGAGA	1	-1.696	0.7476	1	0.0004	5	0.0001
ZFP3(Zf)/HEK293-ZFP3.GFP-ChIP-Seq(GSE58341)/Homer	GGGTTTTGAAGGATGARTAGGAGTT	1	-1.696	0.7476	1	0.0004	4.1	0.0001
FOXK2(Forkhead)/U2OS-FOXK2-ChIP-Seq(E-MTAB-2204)/Homer	SCHTGTTTACAT	1	-1.689	0.7476	167	0.0692	3073	0.0645
NF1:FOXA1(CTF,Forkhead)/LNCAP-FOXA1-ChIP-Seq(GSE27824)/Homer	WNTGTTTRYTTTGGCA	1	-1.682	0.7476	14	0.0058	210.3	0.0044
Sox6(HMG)/Myotubes-Sox6-ChIP-Seq(GSE32627)/Homer	CCATTGTTNY	1	-1.666	0.7476	415	0.172	7864.9	0.1651
Phox2a(Homeobox)/Neuron-Phox2a-ChIP-Seq(GSE31456)/Homer	YTAATYNRATTA	1	-1.642	0.7534	113	0.0468	2051.5	0.0431
Zfp57(Zf)/H1-ZFP57.HA-ChIP-Seq(GSE115387)/Homer	NANTGCSGCA	1	-1.631	0.7549	22	0.0091	354.4	0.0074
ZBTB12(Zf)/HEK293-ZBTB12.GFP-ChIP-Seq(GSE58341)/Homer	NGNTCTAGAACCNGV	1	-1.629	0.7549	83	0.0344	1485.5	0.0312
IRF:BATF(IRF:bZIP)/pDC-Irf8-ChIP-Seq(GSE66899)/Homer	CTTTCANTATGACTV	1	-1.626	0.7549	34	0.0141	572.2	0.012
Sp1(Zf)/Promoter/Homer	GGCCCCGCCCCC	1	-1.625	0.7549	13	0.0054	195.3	0.0041
STAT1(Stat)/HelaS3-STAT1-ChIP-Seq(GSE12782)/Homer	NATTTCCNGGAAAT	1	-1.607	0.7549	74	0.0307	1318.3	0.0277
SpiB(ETS)/OCILY3-SPIB-ChIP-Seq(GSE56857)/Homer	AAAGRGGAAGTG	1	-1.607	0.7549	50	0.0207	869.4	0.0183
TEAD(TEA)/Fibroblast-PU.1-ChIP-Seq(Unpublished)/Homer	YCWGGAATGY	1	-1.577	0.7556	150	0.0622	2766.6	0.0581
Pdx1(Homeobox)/Islet-Pdx1-ChIP-Seq(SRA008281)/Homer	YCATYAATCA	1	-1.562	0.7605	260	0.1077	4885.4	0.1026
Tbx21(T-box)/GM12878-TBX21-ChIP-Seq(Encode)/Homer	AGGTGTGAAA	1	-1.558	0.7605	241	0.0999	4519.6	0.0949
Nrf2(bZIP)/Lymphoblast-Nrf2-ChIP-Seq(GSE37589)/Homer	HTGCTGAGTCAT	1	-1.553	0.7605	10	0.0041	147	0.0031
p73(p53)/Trachea-p73-ChIP-Seq(PRJNA310161)/Homer	NRRRCAWGTCCDGRCATGYY	1	-1.553	0.7605	10	0.0041	146.7	0.0031
JunB(bZIP)/DendriticCells-Junb-ChIP-Seq(GSE36099)/Homer	RATGASTCAT	1	-1.548	0.7605	111	0.046	2026.7	0.0426
ZNF415(Zf)/HEK293-ZNF415.GFP-ChIP-Seq(GSE58341)/Homer	GRTGMTRGAGCC	1	-1.545	0.7605	83	0.0344	1495.8	0.0314
NF1-halfsite(CTF)/LNCaP-NF1-ChIP-Seq(Unpublished)/Homer	YTGCCAAG	1	-1.539	0.7605	344	0.1426	6517	0.1368
TRPS1(Zf)/MCF7-TRPS1-ChIP-Seq(GSE107013)/Homer	AGATAAGANN	1	-1.535	0.7605	584	0.242	11193.8	0.235
Sp5(Zf)/mES-Sp5.Flag-ChIP-Seq(GSE72989)/Homer	RGKGGGCGGAGC	1	-1.532	0.7605	103	0.0427	1876.8	0.0394
ZNF264(Zf)/HEK293-ZNF264.GFP-ChIP-Seq(GSE58341)/Homer	RGGGCACTAACY	1	-1.528	0.7605	113	0.0468	2067.5	0.0434
Twist(bHLH)/HMLE-TWIST1-ChIP-Seq(Chang_et_al)/Homer	VCAKCTGGNNNCCAGMTGBN	1	-1.517	0.7605	24	0.0099	397.1	0.0083
Tcf3(HMG)/mES-Tcf3-ChIP-Seq(GSE11724)/Homer	ASWTCAAAGG	1	-1.508	0.7605	63	0.0261	1122.8	0.0236
KLF3(Zf)/MEF-Klf3-ChIP-Seq(GSE44748)/Homer	NRGCCCCRCCCHBNN	1	-1.497	0.7605	51	0.0211	898.9	0.0189
DUX4(Homeobox)/Myoblasts-DUX4.V5-ChIP-Seq(GSE75791)/Homer	NWTAAYCYAATCAWN	1	-1.482	0.7605	14	0.0058	219.5	0.0046
THRb(NR)/HepG2-THRb.Flag-ChIP-Seq(Encode)/Homer	GGTCACCTGAGGTCA	1	-1.457	0.7605	82	0.034	1487.8	0.0312
p63(p53)/Keratinocyte-p63-ChIP-Seq(GSE17611)/Homer	NNDRCATGYCYNRRCATGYH	1	-1.451	0.7605	65	0.0269	1166.8	0.0245
BATF(bZIP)/Th17-BATF-ChIP-Seq(GSE39756)/Homer	DATGASTCAT	1	-1.442	0.7605	136	0.0564	2520.5	0.0529
ZNF382(Zf)/HEK293-ZNF382.GFP-ChIP-Seq(GSE58341)/Homer	GNCTGTASTRNTGBCTCHTT	1	-1.43	0.7605	6	0.0025	82.9	0.0017
HIC1(Zf)/Treg-ZBTB29-ChIP-Seq(GSE99889)/Homer	TGCCAGCB	1	-1.429	0.7605	370	0.1533	7050.6	0.148
MNT(bHLH)/HepG2-MNT-ChIP-Seq(Encode)/Homer	DGCACACGTG	1	-1.425	0.7605	214	0.0887	4025.9	0.0845
EBF2(EBF)/BrownAdipose-EBF2-ChIP-Seq(GSE97114)/Homer	NABTCCCWDGGGAVH	1	-1.424	0.7605	160	0.0663	2984.5	0.0627
Nkx2.5(Homeobox)/HL1-Nkx2.5.biotin-ChIP-Seq(GSE21529)/Homer	RRSCACTYAA	1	-1.423	0.7605	502	0.208	9625.6	0.2021
RAR:RXR(NR),DR5/ES-RAR-ChIP-Seq(GSE56893)/Homer	AGGTCAAGGTCA	1	-1.415	0.7605	22	0.0091	367	0.0077
Phox2b(Homeobox)/CLBGA-PHOX2B-ChIP-Seq(GSE90683)/Homer	TTAATTNAATTA	1	-1.402	0.7605	60	0.0249	1077.6	0.0226
Brn1(POU,Homeobox)/NPC-Brn1-ChIP-Seq(GSE35496)/Homer	TATGCWAATBAV	1	-1.357	0.7756	82	0.034	1501	0.0315
Usf2(bHLH)/C2C12-Usf2-ChIP-Seq(GSE36030)/Homer	GTCACGTGGT	1	-1.354	0.7756	54	0.0224	969.5	0.0204
ETV1(ETS)/GIST48-ETV1-ChIP-Seq(GSE22441)/Homer	AACCGGAAGT	1	-1.335	0.7822	265	0.1098	5033.3	0.1057
PR(NR)/T47D-PR-ChIP-Seq(GSE31130)/Homer	VAGRACAKNCTGTBC	1	-1.334	0.7822	514	0.213	9887.2	0.2076
GATA3(Zf),DR8/iTreg-Gata3-ChIP-Seq(GSE20898)/Homer	AGATSTNDNNDSAGATAASN	1	-1.33	0.7822	17	0.007	281	0.0059
Tbx20(T-box)/Heart-Tbx20-ChIP-Seq(GSE29636)/Homer	GGTGYTGACAGS	1	-1.299	0.7945	44	0.0182	786.4	0.0165
Smad2(MAD)/ES-SMAD2-ChIP-Seq(GSE29422)/Homer	CTGTCTGG	1	-1.288	0.7979	302	0.1252	5765	0.1211
ERG(ETS)/VCaP-ERG-ChIP-Seq(GSE14097)/Homer	ACAGGAAGTG	1	-1.255	0.8188	332	0.1376	6357.3	0.1335
RORa(NR)/Liver-Rora-ChIP-Seq(GSE101115)/Homer	AAWCTAGGTCARDNN	1	-1.23	0.834	30	0.0124	529.5	0.0111
Oct4(POU,Homeobox)/mES-Oct4-ChIP-Seq(GSE11431)/Homer	ATTTGCATAW	1	-1.228	0.834	125	0.0518	2345.2	0.0492
MafA(bZIP)/Islet-MafA-ChIP-Seq(GSE30298)/Homer	TGCTGACTCA	1	-1.223	0.834	165	0.0684	3119.7	0.0655
HIF-1b(HLH)/T47D-HIF1b-ChIP-Seq(GSE59937)/Homer	RTACGTGC	1	-1.21	0.8341	166	0.0688	3141.7	0.066
MafB(bZIP)/BMM-Mafb-ChIP-Seq(GSE75722)/Homer	WNTGCTGASTCAGCANWTTY	1	-1.209	0.8341	84	0.0348	1559.6	0.0327
AP-1(bZIP)/ThioMac-PU.1-ChIP-Seq(GSE21512)/Homer	VTGACTCATC	1	-1.206	0.8341	150	0.0622	2832.6	0.0595
Gata1(Zf)/K562-GATA1-ChIP-Seq(GSE18829)/Homer	SAGATAAGRV	1	-1.194	0.8341	146	0.0605	2757.3	0.0579
Atf1(bZIP)/K562-ATF1-ChIP-Seq(GSE31477)/Homer	GATGACGTCA	1	-1.188	0.8341	134	0.0555	2526.2	0.053
Zfp809(Zf)/ES-Zfp809-ChIP-Seq(GSE70799)/Homer	GGGGCTYGKCTGGGA	1	-1.188	0.8341	21	0.0087	364.2	0.0076
Srebp1a(bHLH)/HepG2-Srebp1a-ChIP-Seq(GSE31477)/Homer	RTCACSCCAY	1	-1.187	0.8341	35	0.0145	627.6	0.0132
ZBTB33(Zf)/GM12878-ZBTB33-ChIP-Seq(GSE32465)/Homer	GGVTCTCGCGAGAAC	1	-1.183	0.8341	2	0.0008	22.2	0.0005
BMYB(HTH)/Hela-BMYB-ChIP-Seq(GSE27030)/Homer	NHAACBGYYV	1	-1.179	0.8341	356	0.1475	6847.7	0.1438
ZNF165(Zf)/WHIM12-ZNF165-ChIP-Seq(GSE65937)/Homer	AAGGKGRCGCAGGCA	1	-1.176	0.8341	14	0.0058	235.7	0.0049
Dlx3(Homeobox)/Kerainocytes-Dlx3-ChIP-Seq(GSE89884)/Homer	NDGTAATTAC	1	-1.169	0.8341	189	0.0783	3596.1	0.0755
MafF(bZIP)/HepG2-MafF-ChIP-Seq(GSE31477)/Homer	HWWGTCAGCAWWTTT	1	-1.158	0.8341	66	0.0274	1221.2	0.0256
Bach1(bZIP)/K562-Bach1-ChIP-Seq(GSE31477)/Homer	AWWNTGCTGAGTCAT	1	-1.158	0.8341	11	0.0046	181.7	0.0038
TEAD3(TEA)/HepG2-TEAD3-ChIP-Seq(Encode)/Homer	TRCATTCCAG	1	-1.131	0.8341	252	0.1044	4832	0.1015
FXR(NR),IR1/Liver-FXR-ChIP-Seq(Chong_et_al.)/Homer	AGGTCANTGACCTB	1	-1.129	0.8341	61	0.0253	1129.5	0.0237
Prop1(Homeobox)/GHFT1-PROP1.biotin-ChIP-Seq(GSE77302)/Homer	NTAATBNAATTA	1	-1.107	0.8424	182	0.0754	3474.7	0.073
E2F6(E2F)/Hela-E2F6-ChIP-Seq(GSE31477)/Homer	GGCGGGAARN	1	-1.106	0.8424	37	0.0153	674	0.0142
SCRT1(Zf)/HEK293-SCRT1.eGFP-ChIP-Seq(Encode)/Homer	GCAACAGGTG	1	-1.105	0.8424	55	0.0228	1017	0.0214
c-Myc(bHLH)/mES-cMyc-ChIP-Seq(GSE11431)/Homer	VVCCACGTGG	1	-1.104	0.8424	73	0.0303	1363.1	0.0286
Unknown-ESC-element(?)/mES-Nanog-ChIP-Seq(GSE11724)/Homer	CACAGCAGGGGG	1	-1.104	0.8424	94	0.039	1768.4	0.0371
Zac1(Zf)/Neuro2A-Plagl1-ChIP-Seq(GSE75942)/Homer	HAWGRGGCCM	1	-1.083	0.8424	433	0.1794	8384.9	0.1761
ETS:E-box(ETS,bHLH)/HPC7-Scl-ChIP-Seq(GSE22178)/Homer	AGGAARCAGCTG	1	-1.083	0.8424	20	0.0083	353.1	0.0074
Hnf1(Homeobox)/Liver-Foxa2-Chip-Seq(GSE25694)/Homer	GGTTAAWCATTAA	1	-1.078	0.8424	39	0.0162	714.9	0.015
Pax7(Paired,Homeobox),longest/Myoblast-Pax7-ChIP-Seq(GSE25064)/Homer	NTAATTDGCYAATTANNWWD	1	-1.057	0.8447	8	0.0033	131.3	0.0028
ZNF136(Zf)/HEK293-ZNF136.GFP-ChIP-Seq(GSE58341)/Homer	YTKGATAHAGTATTCTWGGTNGGCA	1	-1.053	0.8447	23	0.0095	412.8	0.0087
Nr5a2(NR)/Pancreas-LRH1-ChIP-Seq(GSE34295)/Homer	BTCAAGGTCA	1	-1.047	0.8447	137	0.0568	2612.1	0.0548
Maz(Zf)/HepG2-Maz-ChIP-Seq(GSE31477)/Homer	GGGGGGGG	1	-1.044	0.8447	153	0.0634	2924.4	0.0614
FOXK1(Forkhead)/HEK293-FOXK1-ChIP-Seq(GSE51673)/Homer	NVWTGTTTAC	1	-1.043	0.8447	291	0.1206	5617	0.1179
TEAD1(TEAD)/HepG2-TEAD1-ChIP-Seq(Encode)/Homer	CYRCATTCCA	1	-1.03	0.8447	202	0.0837	3882.1	0.0815
ERE(NR),IR3/MCF7-ERa-ChIP-Seq(Unpublished)/Homer	VAGGTCACNSTGACC	1	-1.027	0.8447	46	0.0191	854.3	0.0179
ZNF317(Zf)/HEK293-ZNF317.GFP-ChIP-Seq(GSE58341)/Homer	GTCWGCTGTYYCTCT	1	-1.022	0.8447	17	0.007	302	0.0063
NFAT:AP1(RHD,bZIP)/Jurkat-NFATC1-ChIP-Seq(Jolma_et_al.)/Homer	SARTGGAAAAWRTGAGTCAB	1	-1.013	0.8447	38	0.0157	702.6	0.0148
DUX(Homeobox)/C2C12-Dux-ChIP-Seq(GSE87279)/Homer	BCWGATTCAATCAAN	1	-1.005	0.8473	1	0.0004	9.3	0.0002
IRF4(IRF)/GM12878-IRF4-ChIP-Seq(GSE32465)/Homer	ACTGAAACCA	1	-1.003	0.8473	93	0.0385	1766.2	0.0371
n-Myc(bHLH)/mES-nMyc-ChIP-Seq(GSE11431)/Homer	VRCCACGTGG	1	-0.9937	0.8473	101	0.0419	1923.9	0.0404
Pitx1:Ebox(Homeobox,bHLH)/Hindlimb-Pitx1-ChIP-Seq(GSE41591)/Homer	YTAATTRAWWCCAGATGT	1	-0.99	0.8473	51	0.0211	955.1	0.0201
E2F(E2F)/Hela-CellCycle-Expression/Homer	TTSGCGCGAAAA	1	-0.99	0.8473	3	0.0012	43.9	0.0009
PU.1(ETS)/ThioMac-PU.1-ChIP-Seq(GSE21512)/Homer	AGAGGAAGTG	1	-0.9837	0.8473	92	0.0381	1750.9	0.0368
GRHL2(CP2)/HBE-GRHL2-ChIP-Seq(GSE46194)/Homer	AAACYKGTTWDACMRGTTTB	1	-0.9822	0.8473	74	0.0307	1401.8	0.0294
Hoxb4(Homeobox)/ES-Hoxb4-ChIP-Seq(GSE34014)/Homer	TGATTRATGGCY	1	-0.9711	0.8473	46	0.0191	861.7	0.0181
HRE(HSF)/Striatum-HSF1-ChIP-Seq(GSE38000)/Homer	TTCTAGAABNTTCTA	1	-0.97	0.8473	52	0.0215	977.9	0.0205
RXR(NR),DR1/3T3L1-RXR-ChIP-Seq(GSE13511)/Homer	TAGGGCAAAGGTCA	1	-0.9666	0.8473	203	0.0841	3918.2	0.0823
SF1(NR)/H295R-Nr5a1-ChIP-Seq(GSE44220)/Homer	CAAGGHCANV	1	-0.9524	0.8473	86	0.0356	1639.5	0.0344
Pbx3(Homeobox)/GM12878-PBX3-ChIP-Seq(GSE32465)/Homer	SCTGTCAMTCAN	1	-0.9455	0.8483	51	0.0211	961.5	0.0202
Pknox1(Homeobox)/ES-Prep1-ChIP-Seq(GSE63282)/Homer	SCTGTCAVTCAV	1	-0.9401	0.8486	46	0.0191	865.7	0.0182
KLF14(Zf)/HEK293-KLF14.GFP-ChIP-Seq(GSE58341)/Homer	RGKGGGCGKGGC	1	-0.9146	0.8661	196	0.0812	3795.3	0.0797
EBF(EBF)/proBcell-EBF-ChIP-Seq(GSE21978)/Homer	DGTCCCYRGGGA	1	-0.9081	0.8674	31	0.0128	579.2	0.0122
CTCF(Zf)/CD4+-CTCF-ChIP-Seq(Barski_et_al.)/Homer	AYAGTGCCMYCTRGTGGCCA	1	-0.9041	0.8674	17	0.007	310.7	0.0065
BMAL1(bHLH)/Liver-Bmal1-ChIP-Seq(GSE39860)/Homer	GNCACGTG	1	-0.899	0.8674	384	0.1591	7488.6	0.1572
Duxbl(Homeobox)/NIH3T3-Duxbl.HA-ChIP-Seq(GSE119782)/Homer	TAAYCYAATCAA	1	-0.8918	0.8686	17	0.007	311.1	0.0065
Tlx?(NR)/NPC-H3K4me1-ChIP-Seq(GSE16256)/Homer	CTGGCAGSCTGCCA	1	-0.8873	0.8686	66	0.0274	1261.1	0.0265
Foxh1(Forkhead)/hESC-FOXH1-ChIP-Seq(GSE29422)/Homer	NNTGTGGATTSS	1	-0.8859	0.8686	143	0.0593	2765.4	0.0581
Egr1(Zf)/K562-Egr1-ChIP-Seq(GSE32465)/Homer	TGCGTGGGYG	1	-0.8839	0.8686	69	0.0286	1320.7	0.0277
OCT:OCT-short(POU,Homeobox)/NPC-OCT6-ChIP-Seq(GSE43916)/Homer	ATGCATWATGCATRW	1	-0.8798	0.8686	200	0.0829	3883.8	0.0816
Sox17(HMG)/Endoderm-Sox17-ChIP-Seq(GSE61475)/Homer	CCATTGTTYB	1	-0.8756	0.8686	173	0.0717	3355.4	0.0705
Max(bHLH)/K562-Max-ChIP-Seq(GSE31477)/Homer	RCCACGTGGYYN	1	-0.8742	0.8686	106	0.0439	2044.8	0.0429
FoxL2(Forkhead)/Ovary-FoxL2-ChIP-Seq(GSE60858)/Homer	WWTRTAAACAVG	1	-0.8617	0.8686	240	0.0995	4673.8	0.0981
TCFL2(HMG)/K562-TCF7L2-ChIP-Seq(GSE29196)/Homer	ACWTCAAAGG	1	-0.8589	0.8686	18	0.0075	333.5	0.007
HOXA1(Homeobox)/mES-Hoxa1-ChIP-Seq(SRP084292)/Homer	TGATKGATGR	1	-0.8349	0.8801	57	0.0236	1094.4	0.023
Hoxd12(Homeobox)/ChickenMSG-Hoxd12.Flag-ChIP-Seq(GSE86088)/Homer	HDGYAATGAAAN	1	-0.8303	0.8801	500	0.2072	9797.3	0.2057
Gata6(Zf)/HUG1N-GATA6-ChIP-Seq(GSE51936)/Homer	YCTTATCTBN	1	-0.8041	0.8992	241	0.0999	4711.3	0.0989
AR-halfsite(NR)/LNCaP-AR-ChIP-Seq(GSE27824)/Homer	CCAGGAACAG	1	-0.7946	0.9036	850	0.3523	16711.4	0.3509
Fox:Ebox(Forkhead,bHLH)/Panc1-Foxa2-ChIP-Seq(GSE47459)/Homer	NNNVCTGWGYAAACASN	1	-0.7863	0.9068	256	0.1061	5012	0.1052
Ets1-distal(ETS)/CD4+-PolII-ChIP-Seq(Barski_et_al.)/Homer	MACAGGAAGT	1	-0.7813	0.9071	64	0.0265	1241	0.0261
TFE3(bHLH)/MEF-TFE3-ChIP-Seq(GSE75757)/Homer	GTCACGTGACYV	1	-0.7645	0.9183	13	0.0054	244.7	0.0051
ETV4(ETS)/HepG2-ETV4-ChIP-Seq(ENCODE)/Homer	ACCGGAAGTG	1	-0.7561	0.9218	177	0.0734	3467.4	0.0728
Elf4(ETS)/BMDM-Elf4-ChIP-Seq(GSE88699)/Homer	ACTTCCKGKT	1	-0.7539	0.9218	195	0.0808	3822.8	0.0803
PAX5(Paired,Homeobox),condensed/GM12878-PAX5-ChIP-Seq(GSE32465)/Homer	GTCACGCTCSCTGM	1	-0.7467	0.922	14	0.0058	265.1	0.0056
FoxD3(forkhead)/ZebrafishEmbryo-Foxd3.biotin-ChIP-seq(GSE106676)/Homer	TGTTTAYTTAGC	1	-0.7381	0.9258	225	0.0932	4418	0.0928
KLF6(Zf)/PDAC-KLF6-ChIP-Seq(GSE64557)/Homer	MKGGGYGTGGCC	1	-0.7344	0.9258	113	0.0468	2213.3	0.0465
Pit1(Homeobox)/GCrat-Pit1-ChIP-Seq(GSE58009)/Homer	ATGMATATDC	1	-0.7316	0.9258	298	0.1235	5859.9	0.123
Hand2(bHLH)/Mesoderm-Hand2-ChIP-Seq(GSE61475)/Homer	TGACANARRCCAGRC	1	-0.7279	0.9258	92	0.0381	1801.1	0.0378
ETS1(ETS)/Jurkat-ETS1-ChIP-Seq(GSE17954)/Homer	ACAGGAAGTG	1	-0.7233	0.9258	187	0.0775	3674.2	0.0771
Zic(Zf)/Cerebellum-ZIC1.2-ChIP-Seq(GSE60731)/Homer	CCTGCTGAGH	1	-0.7104	0.9307	141	0.0584	2771.9	0.0582
LXRE(NR),DR4/RAW-LXRb.biotin-ChIP-Seq(GSE21512)/Homer	RGGTTACTANAGGTCA	1	-0.7081	0.9307	9	0.0037	170.9	0.0036
Nr5a2(NR)/mES-Nr5a2-ChIP-Seq(GSE19019)/Homer	BTCAAGGTCA	1	-0.7034	0.9307	94	0.039	1846.4	0.0388
NFkB-p65-Rel(RHD)/ThioMac-LPS-Expression(GSE23622)/Homer	GGAAATTCCC	1	-0.6941	0.9336	9	0.0037	171.9	0.0036
PAX3:FKHR-fusion(Paired,Homeobox)/Rh4-PAX3:FKHR-ChIP-Seq(GSE19063)/Homer	ACCRTGACTAATTNN	1	-0.6791	0.9436	44	0.0182	864.7	0.0182
Oct4:Sox17(POU,Homeobox,HMG)/F9-Sox17-ChIP-Seq(GSE44553)/Homer	CCATTGTATGCAAAT	1	-0.677	0.9436	37	0.0153	726.6	0.0153
Arnt:Ahr(bHLH)/MCF7-Arnt-ChIP-Seq(Lo_et_al.)/Homer	TBGCACGCAA	1	-0.6665	0.9474	80	0.0332	1578.7	0.0331
Smad3(MAD)/NPC-Smad3-ChIP-Seq(GSE36673)/Homer	TWGTCTGV	1	-0.6663	0.9474	619	0.2565	12223.2	0.2567
Bach2(bZIP)/OCILy7-Bach2-ChIP-Seq(GSE44420)/Homer	TGCTGAGTCA	1	-0.6655	0.9474	31	0.0128	609.9	0.0128
IRF3(IRF)/BMDM-Irf3-ChIP-Seq(GSE67343)/Homer	AGTTTCAKTTTC	1	-0.6534	0.9476	75	0.0311	1482.9	0.0311
ZNF711(Zf)/SHSY5Y-ZNF711-ChIP-Seq(GSE20673)/Homer	AGGCCTAG	1	-0.6526	0.9476	234	0.097	4626.8	0.0972
Ap4(bHLH)/AML-Tfap4-ChIP-Seq(GSE45738)/Homer	NAHCAGCTGD	1	-0.6366	0.9555	212	0.0879	4197.3	0.0881
ZNF467(Zf)/HEK293-ZNF467.GFP-ChIP-Seq(GSE58341)/Homer	TGGGGAAGGGCM	1	-0.6318	0.956	116	0.0481	2299	0.0483
NFkB-p50,p52(RHD)/Monocyte-p50-ChIP-Chip(Schreiber_et_al.)/Homer	GGGGGAATCCCC	1	-0.628	0.956	9	0.0037	176.2	0.0037
Otx2(Homeobox)/EpiLC-Otx2-ChIP-Seq(GSE56098)/Homer	NYTAATCCYB	1	-0.6224	0.957	170	0.0705	3371.5	0.0708
IRF8(IRF)/BMDM-IRF8-ChIP-Seq(GSE77884)/Homer	GRAASTGAAAST	1	-0.6211	0.957	64	0.0265	1271.1	0.0267
ELF1(ETS)/Jurkat-ELF1-ChIP-Seq(SRA014231)/Homer	AVCCGGAAGT	1	-0.6204	0.957	65	0.0269	1291.1	0.0271
Hoxd10(Homeobox)/ChickenMSG-Hoxd10.Flag-ChIP-Seq(GSE86088)/Homer	GGCMATGAAA	1	-0.6196	0.957	292	0.121	5786.9	0.1215
MYB(HTH)/ERMYB-Myb-ChIPSeq(GSE22095)/Homer	GGCVGTTR	1	-0.61	0.957	392	0.1625	7768.7	0.1631
RUNX(Runt)/HPC7-Runx1-ChIP-Seq(GSE22178)/Homer	SAAACCACAG	1	-0.6098	0.957	145	0.0601	2880.1	0.0605
c-Myc(bHLH)/LNCAP-cMyc-ChIP-Seq(Unpublished)/Homer	VCCACGTG	1	-0.5971	0.9576	46	0.0191	918.4	0.0193
HOXB13(Homeobox)/ProstateTumor-HOXB13-ChIP-Seq(GSE56288)/Homer	TTTTATKRGG	1	-0.5967	0.9576	287	0.1189	5697.4	0.1196
Egr2(Zf)/Thymocytes-Egr2-ChIP-Seq(GSE34254)/Homer	NGCGTGGGCGGR	1	-0.5957	0.9576	12	0.005	239.4	0.005
ZNF41(Zf)/HEK293-ZNF41.GFP-ChIP-Seq(GSE58341)/Homer	CCTCATGGTGYCYTWYTCCCTTGTG	1	-0.5953	0.9576	3	0.0012	57.2	0.0012
NPAS(bHLH)/Liver-NPAS-ChIP-Seq(GSE39860)/Homer	NVCACGTG	1	-0.5925	0.9576	325	0.1347	6451.9	0.1355
Atf2(bZIP)/3T3L1-Atf2-ChIP-Seq(GSE56872)/Homer	NRRTGACGTCAT	1	-0.5915	0.9576	58	0.024	1158.4	0.0243
Sox9(HMG)/Limb-SOX9-ChIP-Seq(GSE73225)/Homer	AGGVNCCTTTGT	1	-0.5896	0.9576	194	0.0804	3859	0.081
Stat3(Stat)/mES-Stat3-ChIP-Seq(GSE11431)/Homer	CTTCCGGGAA	1	-0.589	0.9576	89	0.0369	1775.1	0.0373
ELF5(ETS)/T47D-ELF5-ChIP-Seq(GSE30407)/Homer	ACVAGGAAGT	1	-0.588	0.9576	145	0.0601	2887.9	0.0606
Znf263(Zf)/K562-Znf263-ChIP-Seq(GSE31477)/Homer	CVGTSCTCCC	1	-0.5871	0.9576	273	0.1131	5424.9	0.1139
ERRg(NR)/Kidney-ESRRG-ChIP-Seq(GSE104905)/Homer	GTGACCTTGRVN	1	-0.5816	0.9576	152	0.063	3028.1	0.0636
PBX1(Homeobox)/MCF7-PBX1-ChIP-Seq(GSE28007)/Homer	GSCTGTCACTCA	1	-0.5794	0.9576	15	0.0062	301.8	0.0063
KLF5(Zf)/LoVo-KLF5-ChIP-Seq(GSE49402)/Homer	DGGGYGKGGC	1	-0.5672	0.9576	144	0.0597	2874.2	0.0604
OCT4-SOX2-TCF-NANOG(POU,Homeobox,HMG)/mES-Oct4-ChIP-Seq(GSE11431)/Homer	ATTTGCATAACAATG	1	-0.5653	0.9576	48	0.0199	964.4	0.0203
Six2(Homeobox)/NephronProgenitor-Six2-ChIP-Seq(GSE39837)/Homer	GWAAYHTGAKMC	1	-0.5609	0.9576	230	0.0953	4583.2	0.0962
Gata2(Zf)/K562-GATA2-ChIP-Seq(GSE18829)/Homer	BBCTTATCTS	1	-0.5603	0.9576	161	0.0667	3214.5	0.0675
ZNF692(Zf)/HEK293-ZNF692.GFP-ChIP-Seq(GSE58341)/Homer	GTGGGCCCCA	1	-0.5552	0.9576	12	0.005	243.1	0.0051
Srebp2(bHLH)/HepG2-Srebp2-ChIP-Seq(GSE31477)/Homer	CGGTCACSCCAC	1	-0.5335	0.9576	18	0.0075	367.7	0.0077
GABPA(ETS)/Jurkat-GABPa-ChIP-Seq(GSE17954)/Homer	RACCGGAAGT	1	-0.5237	0.9603	154	0.0638	3088.6	0.0649
Mef2d(MADS)/Retina-Mef2d-ChIP-Seq(GSE61391)/Homer	GCTATTTTTAGC	1	-0.5194	0.9608	43	0.0178	873.1	0.0183
Smad4(MAD)/ESC-SMAD4-ChIP-Seq(GSE29422)/Homer	VBSYGTCTGG	1	-0.5157	0.9608	296	0.1227	5913.7	0.1242
THRa(NR)/C17.2-THRa-ChIP-Seq(GSE38347)/Homer	GGTCANYTGAGGWCA	1	-0.5151	0.9608	61	0.0253	1235.2	0.0259
TR4(NR),DR1/Hela-TR4-ChIP-Seq(GSE24685)/Homer	GAGGTCAAAGGTCA	1	-0.5106	0.9608	18	0.0075	370.9	0.0078
Foxf1(Forkhead)/Lung-Foxf1-ChIP-Seq(GSE77951)/Homer	WWATRTAAACAN	1	-0.5048	0.9608	256	0.1061	5124.4	0.1076
WT1(Zf)/Kidney-WT1-ChIP-Seq(GSE90016)/Homer	MCTCCCMCRCAB	1	-0.5036	0.9608	66	0.0274	1339	0.0281
Oct11(POU,Homeobox)/NCIH1048-POU2F3-ChIP-seq(GSE115123)/Homer	GATTTGCATA	1	-0.4975	0.9608	77	0.0319	1560.5	0.0328
EHF(ETS)/LoVo-EHF-ChIP-Seq(GSE49402)/Homer	AVCAGGAAGT	1	-0.4973	0.9608	268	0.1111	5366.8	0.1127
NFE2L2(bZIP)/HepG2-NFE2L2-ChIP-Seq(Encode)/Homer	AWWWTGCTGAGTCAT	1	-0.4915	0.9608	9	0.0037	188.6	0.004
GATA(Zf),IR4/iTreg-Gata3-ChIP-Seq(GSE20898)/Homer	NAGATWNBNATCTNN	1	-0.4855	0.9613	17	0.007	353.6	0.0074
Nkx3.1(Homeobox)/LNCaP-Nkx3.1-ChIP-Seq(GSE28264)/Homer	AAGCACTTAA	1	-0.4829	0.9613	546	0.2263	10889.8	0.2287
Pitx1(Homeobox)/Chicken-Pitx1-ChIP-Seq(GSE38910)/Homer	TAATCCCN	1	-0.4828	0.9613	1026	0.4252	20383.4	0.428
TEAD2(TEA)/Py2T-Tead2-ChIP-Seq(GSE55709)/Homer	CCWGGAATGY	1	-0.4787	0.9613	97	0.0402	1966.4	0.0413
Sox10(HMG)/SciaticNerve-Sox3-ChIP-Seq(GSE35132)/Homer	CCWTTGTYYB	1	-0.4763	0.9613	383	0.1587	7661.4	0.1609
ZNF669(Zf)/HEK293-ZNF669.GFP-ChIP-Seq(GSE58341)/Homer	GARTGGTCATCGCCC	1	-0.4748	0.9613	7	0.0029	148.1	0.0031
FOXA1:AR(Forkhead,NR)/LNCAP-AR-ChIP-Seq(GSE27824)/Homer	AGTAAACAAAAAAGAACAND	1	-0.4746	0.9613	16	0.0066	334.6	0.007
FOXP1(Forkhead)/H9-FOXP1-ChIP-Seq(GSE31006)/Homer	NYYTGTTTACHN	1	-0.4643	0.9613	110	0.0456	2231.4	0.0469
GATA3(Zf),DR4/iTreg-Gata3-ChIP-Seq(GSE20898)/Homer	AGATGKDGAGATAAG	1	-0.4637	0.9613	19	0.0079	397.2	0.0083
GATA3(Zf)/iTreg-Gata3-ChIP-Seq(GSE20898)/Homer	AGATAASR	1	-0.4619	0.9613	407	0.1687	8146.4	0.1711
Rfx1(HTH)/NPC-H3K4me1-ChIP-Seq(GSE16256)/Homer	KGTTGCCATGGCAA	1	-0.4527	0.9613	32	0.0133	664.6	0.014
Rbpj1(?)/Panc1-Rbpj1-ChIP-Seq(GSE47459)/Homer	HTTTCCCASG	1	-0.4497	0.9613	299	0.1239	6007.6	0.1261
ZNF322(Zf)/HEK293-ZNF322.GFP-ChIP-Seq(GSE58341)/Homer	GAGCCTGGTACTGWGCCTGR	1	-0.441	0.9628	34	0.0141	707.8	0.0149
EWS:FLI1-fusion(ETS)/SK_N_MC-EWS:FLI1-ChIP-Seq(SRA014231)/Homer	VACAGGAAAT	1	-0.4368	0.9635	101	0.0419	2060.2	0.0433
Hoxa10(Homeobox)/ChickenMSG-Hoxa10.Flag-ChIP-Seq(GSE86088)/Homer	GGYAATGAAA	1	-0.4339	0.9635	143	0.0593	2903.6	0.061
FOXA1(Forkhead)/LNCAP-FOXA1-ChIP-Seq(GSE27824)/Homer	WAAGTAAACA	1	-0.4321	0.9635	337	0.1397	6773.6	0.1422
Sox3(HMG)/NPC-Sox3-ChIP-Seq(GSE33059)/Homer	CCWTTGTY	1	-0.4222	0.9675	423	0.1753	8489.6	0.1783
HNF6(Homeobox)/Liver-Hnf6-ChIP-Seq(ERP000394)/Homer	NTATYGATCH	1	-0.4216	0.9675	121	0.0501	2467.4	0.0518
CEBP:CEBP(bZIP)/MEF-Chop-ChIP-Seq(GSE35681)/Homer	NTNATGCAAYMNNHTGMAAY	1	-0.4183	0.9675	30	0.0124	630	0.0132
RAR:RXR(NR),DR5/ES-RAR-ChIP-Seq(GSE56893)/Homer	RGGTCADNNAGAGGTCAV	1	-0.4164	0.9675	3	0.0012	67.5	0.0014
ZNF768(Zf)/Rajj-ZNF768-ChIP-Seq(GSE111879)/Homer	RHHCAGAGAGGB	1	-0.4162	0.9675	4	0.0017	89.7	0.0019
p53(p53)/Saos-p53-ChIP-Seq(GSE15780)/Homer	RRCATGYCYRGRCATGYYYN	1	-0.4112	0.9675	16	0.0066	343.9	0.0072
p53(p53)/Saos-p53-ChIP-Seq/Homer	RRCATGYCYRGRCATGYYYN	1	-0.4112	0.9675	16	0.0066	343.9	0.0072
VDR(NR),DR3/GM10855-VDR+vitD-ChIP-Seq(GSE22484)/Homer	ARAGGTCANWGAGTTCANNN	1	-0.4084	0.9675	30	0.0124	632	0.0133
Foxo1(Forkhead)/RAW-Foxo1-ChIP-Seq(Fan_et_al.)/Homer	CTGTTTAC	1	-0.4023	0.9675	443	0.1836	8900.7	0.1869
PPARa(NR),DR1/Liver-Ppara-ChIP-Seq(GSE47954)/Homer	VNAGGKCAAAGGTCA	1	-0.3979	0.9675	199	0.0825	4040.4	0.0848
Brachyury(T-box)/Mesoendoderm-Brachyury-ChIP-exo(GSE54963)/Homer	ANTTMRCASBNNNGTGYKAAN	1	-0.3961	0.9675	53	0.022	1104.5	0.0232
ZFX(Zf)/mES-Zfx-ChIP-Seq(GSE11431)/Homer	AGGCCTRG	1	-0.3952	0.9675	179	0.0742	3642	0.0765
RUNX2(Runt)/PCa-RUNX2-ChIP-Seq(GSE33889)/Homer	NWAACCACADNN	1	-0.3951	0.9675	176	0.0729	3581.1	0.0752
Foxo3(Forkhead)/U2OS-Foxo3-ChIP-Seq(E-MTAB-2701)/Homer	DGTAAACA	1	-0.394	0.9675	202	0.0837	4102.3	0.0861
BORIS(Zf)/K562-CTCFL-ChIP-Seq(GSE32465)/Homer	CNNBRGCGCCCCCTGSTGGC	1	-0.3918	0.9675	16	0.0066	346.9	0.0073
RORgt(NR)/EL4-RORgt.Flag-ChIP-Seq(GSE56019)/Homer	AAYTAGGTCA	1	-0.3914	0.9675	24	0.0099	513	0.0108
RORgt(NR)/EL4-RORgt.Flag-ChIP-Seq(GSE56019)/Homer	AAYTAGGTCA	1	-0.3914	0.9675	24	0.0099	513	0.0108
NFAT(RHD)/Jurkat-NFATC1-ChIP-Seq(Jolma_et_al.)/Homer	ATTTTCCATT	1	-0.3822	0.9675	198	0.0821	4028.4	0.0846
Atf7(bZIP)/3T3L1-Atf7-ChIP-Seq(GSE56872)/Homer	NGRTGACGTCAY	1	-0.3802	0.9675	83	0.0344	1717.2	0.0361
Bcl6(Zf)/Liver-Bcl6-ChIP-Seq(GSE31578)/Homer	NNNCTTTCCAGGAAA	1	-0.3801	0.9675	291	0.1206	5888.7	0.1237
NRF1(NRF)/MCF7-NRF1-ChIP-Seq(Unpublished)/Homer	CTGCGCATGCGC	1	-0.3791	0.9675	4	0.0017	92.7	0.0019
GSC(Homeobox)/FrogEmbryos-GSC-ChIP-Seq(DRA000576)/Homer	RGGATTAR	1	-0.3731	0.9675	269	0.1115	5453.7	0.1145
CEBP:AP1(bZIP)/ThioMac-CEBPb-ChIP-Seq(GSE21512)/Homer	DRTGTTGCAA	1	-0.372	0.9675	171	0.0709	3492.7	0.0733
Gfi1b(Zf)/HPC7-Gfi1b-ChIP-Seq(GSE22178)/Homer	MAATCACTGC	1	-0.3543	0.9675	123	0.051	2535.4	0.0532
CRE(bZIP)/Promoter/Homer	CSGTGACGTCAC	1	-0.3538	0.9675	26	0.0108	561.8	0.0118
ZNF143|STAF(Zf)/CUTLL-ZNF143-ChIP-Seq(GSE29600)/Homer	ATTTCCCAGVAKSCY	1	-0.3518	0.9675	47	0.0195	994.5	0.0209
FOXM1(Forkhead)/MCF7-FOXM1-ChIP-Seq(GSE72977)/Homer	TRTTTACTTW	1	-0.3504	0.9675	279	0.1156	5667.4	0.119
bHLHE41(bHLH)/proB-Bhlhe41-ChIP-Seq(GSE93764)/Homer	KCACGTGMCN	1	-0.3482	0.9675	144	0.0597	2961.7	0.0622
bHLHE40(bHLH)/HepG2-BHLHE40-ChIP-Seq(GSE31477)/Homer	KCACGTGMCN	1	-0.3434	0.9675	34	0.0141	729.4	0.0153
ZNF7(Zf)/HepG2-ZNF7.Flag-ChIP-Seq(Encode)/Homer	CTGCCWVCTTTTRTA	1	-0.3423	0.9675	121	0.0501	2500.1	0.0525
Cux2(Homeobox)/Liver-Cux2-ChIP-Seq(GSE35985)/Homer	HNRAATCAAT	1	-0.333	0.9675	95	0.0394	1978.3	0.0415
Cdx2(Homeobox)/mES-Cdx2-ChIP-Seq(GSE14586)/Homer	GYMATAAAAH	1	-0.3323	0.9675	184	0.0763	3775	0.0793
Oct2(POU,Homeobox)/Bcell-Oct2-ChIP-Seq(GSE21512)/Homer	ATATGCAAAT	1	-0.3287	0.9675	69	0.0286	1451.3	0.0305
Hoxd13(Homeobox)/ChickenMSG-Hoxd13.Flag-ChIP-Seq(GSE86088)/Homer	NCYAATAAAA	1	-0.3196	0.9675	441	0.1828	8923.2	0.1874
MITF(bHLH)/MastCells-MITF-ChIP-Seq(GSE48085)/Homer	RTCATGTGAC	1	-0.3185	0.9675	170	0.0705	3501	0.0735
Mef2a(MADS)/HL1-Mef2a.biotin-ChIP-Seq(GSE21529)/Homer	CYAAAAATAG	1	-0.3102	0.9675	96	0.0398	2008.2	0.0422
ETS:RUNX(ETS,Runt)/Jurkat-RUNX1-ChIP-Seq(GSE17954)/Homer	RCAGGATGTGGT	1	-0.3078	0.9675	9	0.0037	210.4	0.0044
PGR(NR)/EndoStromal-PGR-ChIP-Seq(GSE69539)/Homer	AAGAACATWHTGTTC	1	-0.2958	0.9737	50	0.0207	1073.9	0.0225
ZNF675(Zf)/HEK293-ZNF675.GFP-ChIP-Seq(GSE58341)/Homer	ARGAGGMCAAAATGW	1	-0.293	0.9737	23	0.0095	512.8	0.0108
Sp2(Zf)/HEK293-Sp2.eGFP-ChIP-Seq(Encode)/Homer	YGGCCCCGCCCC	1	-0.2906	0.9737	159	0.0659	3294.4	0.0692
RUNX1(Runt)/Jurkat-RUNX1-ChIP-Seq(GSE29180)/Homer	AAACCACARM	1	-0.2894	0.9737	210	0.087	4323.1	0.0908
Tcfcp2l1(CP2)/mES-Tcfcp2l1-ChIP-Seq(GSE11431)/Homer	NRAACCRGTTYRAACCRGYT	1	-0.2824	0.9749	20	0.0083	451	0.0095
Fli1(ETS)/CD8-FLI-ChIP-Seq(GSE20898)/Homer	NRYTTCCGGH	1	-0.2735	0.9807	177	0.0734	3668.5	0.077
THRb(NR)/Liver-NR1A2-ChIP-Seq(GSE52613)/Homer	TRAGGTCA	1	-0.273	0.9807	808	0.3349	16264.2	0.3415
Gata4(Zf)/Heart-Gata4-ChIP-Seq(GSE35151)/Homer	NBWGATAAGR	1	-0.2703	0.9807	250	0.1036	5141.4	0.108
PRDM14(Zf)/H1-PRDM14-ChIP-Seq(GSE22767)/Homer	RGGTCTCTAACY	1	-0.267	0.9807	62	0.0257	1331.6	0.028
COUP-TFII(NR)/Artia-Nr2f2-ChIP-Seq(GSE46497)/Homer	AGRGGTCA	1	-0.2595	0.9826	301	0.1247	6174.9	0.1297
HIF2a(bHLH)/785_O-HIF2a-ChIP-Seq(GSE34871)/Homer	GCACGTACCC	1	-0.2588	0.9826	41	0.017	899	0.0189
Zic3(Zf)/mES-Zic3-ChIP-Seq(GSE37889)/Homer	GGCCYCCTGCTGDGH	1	-0.2584	0.9826	66	0.0274	1417.9	0.0298
X-box(HTH)/NPC-H3K4me1-ChIP-Seq(GSE16256)/Homer	GGTTGCCATGGCAA	1	-0.2579	0.9826	18	0.0075	414	0.0087
RORg(NR)/Liver-Rorc-ChIP-Seq(GSE101115)/Homer	WAABTAGGTCAV	1	-0.2558	0.9826	17	0.007	393.9	0.0083
Etv2(ETS)/ES-ER71-ChIP-Seq(GSE59402)/Homer	NNAYTTCCTGHN	1	-0.2479	0.9826	169	0.07	3523.8	0.074
ZNF528(Zf)/HEK293-ZNF528.GFP-ChIP-Seq(GSE58341)/Homer	AGAAATGACTTCCCT	1	-0.2467	0.9826	1	0.0004	30.1	0.0006
NFY(CCAAT)/Promoter/Homer	RGCCAATSRG	1	-0.2464	0.9826	132	0.0547	2773.6	0.0582
E2F3(E2F)/MEF-E2F3-ChIP-Seq(GSE71376)/Homer	BTKGGCGGGAAA	1	-0.2395	0.9826	36	0.0149	801.8	0.0168
HINFP(Zf)/K562-HINFP.eGFP-ChIP-Seq(Encode)/Homer	TWVGGTCCGC	1	-0.2305	0.9852	9	0.0037	223.5	0.0047
PRDM15(Zf)/ESC-Prdm15-ChIP-Seq(GSE73694)/Homer	YCCDNTCCAGGTTTT	1	-0.2293	0.9852	180	0.0746	3759.6	0.0789
Erra(NR)/HepG2-Erra-ChIP-Seq(GSE31477)/Homer	CAAAGGTCAG	1	-0.2229	0.987	387	0.1604	7933.7	0.1666
NF1(CTF)/LNCAP-NF1-ChIP-Seq(Unpublished)/Homer	CYTGGCABNSTGCCAR	1	-0.2202	0.987	46	0.0191	1018.9	0.0214
Klf4(Zf)/mES-Klf4-ChIP-Seq(GSE11431)/Homer	GCCACACCCA	1	-0.2201	0.987	37	0.0153	829.3	0.0174
GFY-Staf(?,Zf)/Promoter/Homer	RACTACAATTCCCAGAAKGC	1	-0.2185	0.987	3	0.0012	85.3	0.0018
COUP-TFII(NR)/K562-NR2F1-ChIP-Seq(Encode)/Homer	GKBCARAGGTCA	1	-0.2182	0.987	254	0.1053	5264.8	0.1105
MafK(bZIP)/C2C12-MafK-ChIP-Seq(GSE36030)/Homer	GCTGASTCAGCA	1	-0.2153	0.987	32	0.0133	725.1	0.0152
NPAS2(bHLH)/Liver-NPAS2-ChIP-Seq(GSE39860)/Homer	KCCACGTGAC	1	-0.2099	0.987	191	0.0792	3997.9	0.0839
Mef2b(MADS)/HEK293-Mef2b.V5-ChIP-Seq(GSE67450)/Homer	GCTATTTTTGGM	1	-0.2093	0.987	200	0.0829	4180.1	0.0878
PU.1:IRF8(ETS:IRF)/pDC-Irf8-ChIP-Seq(GSE66899)/Homer	GGAAGTGAAAST	1	-0.2088	0.987	35	0.0145	791.2	0.0166
TATA-Box(TBP)/Promoter/Homer	CCTTTTAWAGSC	1	-0.2045	0.987	331	0.1372	6828.9	0.1434
RARg(NR)/ES-RARg-ChIP-Seq(GSE30538)/Homer	AGGTCAAGGTCA	1	-0.2013	0.987	4	0.0017	113	0.0024
CUX1(Homeobox)/K562-CUX1-ChIP-Seq(GSE92882)/Homer	TATCGATNAN	1	-0.1946	0.987	157	0.0651	3318.6	0.0697
ZNF189(Zf)/HEK293-ZNF189.GFP-ChIP-Seq(GSE58341)/Homer	TGGAACAGMA	1	-0.1923	0.987	145	0.0601	3075.7	0.0646
Mouse_Recombination_Hotspot(Zf)/Testis-DMC1-ChIP-Seq(GSE24438)/Homer	ACTYKNATTCGTGNTACTTC	1	-0.1875	0.987	12	0.005	300.7	0.0063
Stat3+il21(Stat)/CD4-Stat3-ChIP-Seq(GSE19198)/Homer	SVYTTCCNGGAARB	1	-0.1852	0.987	131	0.0543	2794.6	0.0587
Hnf6b(Homeobox)/LNCaP-Hnf6b-ChIP-Seq(GSE106305)/Homer	TATTGAYY	1	-0.1834	0.987	211	0.0874	4426.7	0.093
Six1(Homeobox)/Myoblast-Six1-ChIP-Chip(GSE20150)/Homer	GKVTCADRTTWC	1	-0.1774	0.9874	44	0.0182	995.1	0.0209
Ronin(THAP)/ES-Thap11-ChIP-Seq(GSE51522)/Homer	RACTACAACTCCCAGVAKGC	1	-0.1759	0.9874	1	0.0004	36	0.0008
IRF1(IRF)/PBMC-IRF1-ChIP-Seq(GSE43036)/Homer	GAAAGTGAAAGT	1	-0.1754	0.9874	24	0.0099	568.7	0.0119
PRDM1(Zf)/Hela-PRDM1-ChIP-Seq(GSE31477)/Homer	ACTTTCACTTTC	1	-0.1746	0.9874	109	0.0452	2350.7	0.0494
IRF2(IRF)/Erythroblas-IRF2-ChIP-Seq(GSE36985)/Homer	GAAASYGAAASY	1	-0.1744	0.9874	16	0.0066	393.5	0.0083
DMRT6(DM)/Testis-DMRT6-ChIP-Seq(GSE60440)/Homer	YDGHTACAWTGTADC	1	-0.1705	0.9874	48	0.0199	1083.7	0.0228
CArG(MADS)/PUER-Srf-ChIP-Seq(Sullivan_et_al.)/Homer	CCATATATGGNM	1	-0.1678	0.9874	55	0.0228	1232.4	0.0259
NRF(NRF)/Promoter/Homer	STGCGCATGCGC	1	-0.1632	0.9874	9	0.0037	238	0.005
Mef2c(MADS)/GM12878-Mef2c-ChIP-Seq(GSE32465)/Homer	DCYAAAAATAGM	1	-0.1619	0.9874	102	0.0423	2215.5	0.0465
EKLF(Zf)/Erythrocyte-Klf1-ChIP-Seq(GSE20478)/Homer	NWGGGTGTGGCY	1	-0.1553	0.9874	23	0.0095	554.3	0.0116
OCT:OCT(POU,Homeobox)/NPC-OCT6-ChIP-Seq(GSE43916)/Homer	YATGCATATRCATRT	1	-0.1507	0.9874	28	0.0116	665.6	0.014
CLOCK(bHLH)/Liver-Clock-ChIP-Seq(GSE39860)/Homer	GHCACGTG	1	-0.1452	0.9898	75	0.0311	1666.6	0.035
PPARE(NR),DR1/3T3L1-Pparg-ChIP-Seq(GSE13511)/Homer	TGACCTTTGCCCCA	1	-0.145	0.9898	159	0.0659	3403.1	0.0715
STAT4(Stat)/CD4-Stat4-ChIP-Seq(GSE22104)/Homer	NYTTCCWGGAAR	1	-0.1423	0.9898	209	0.0866	4428.1	0.093
DMRT1(DM)/Testis-DMRT1-ChIP-Seq(GSE64892)/Homer	TWGHWACAWTGTWDC	1	-0.1421	0.9898	60	0.0249	1353.9	0.0284
CEBP(bZIP)/ThioMac-CEBPb-ChIP-Seq(GSE21512)/Homer	ATTGCGCAAC	1	-0.1412	0.9898	134	0.0555	2893.4	0.0608
FOXA1(Forkhead)/MCF7-FOXA1-ChIP-Seq(GSE26831)/Homer	WAAGTAAACA	1	-0.141	0.9898	264	0.1094	5548.6	0.1165
ZKSCAN1(Zf)/HepG2-ZKSCAN1-ChIP-Seq(Encode)/Homer	GCACAYAGTAGGKCY	1	-0.1362	0.9898	3	0.0012	98.1	0.0021
CRX(Homeobox)/Retina-Crx-ChIP-Seq(GSE20012)/Homer	GCTAATCC	1	-0.1326	0.9898	552	0.2288	11361.2	0.2386
Elk1(ETS)/Hela-Elk1-ChIP-Seq(GSE31477)/Homer	HACTTCCGGY	1	-0.1294	0.9898	61	0.0253	1383.8	0.0291
SPDEF(ETS)/VCaP-SPDEF-ChIP-Seq(SRA014231)/Homer	ASWTCCTGBT	1	-0.1287	0.9898	188	0.0779	4015.9	0.0843
Nur77(NR)/K562-NR4A1-ChIP-Seq(GSE31363)/Homer	TGACCTTTNCNT	1	-0.128	0.9898	36	0.0149	850.5	0.0179
OCT:OCT(POU,Homeobox)/NPC-Brn1-ChIP-Seq(GSE35496)/Homer	ATGAATATTCATGAG	1	-0.1267	0.9898	1	0.0004	43	0.0009
Hoxa13(Homeobox)/ChickenMSG-Hoxa13.Flag-ChIP-Seq(GSE86088)/Homer	CYHATAAAAN	1	-0.1252	0.9898	697	0.2889	14273.7	0.2997
ISRE(IRF)/ThioMac-LPS-Expression(GSE23622)/Homer	AGTTTCASTTTC	1	-0.1226	0.9898	9	0.0037	250.6	0.0053
ETS(ETS)/Promoter/Homer	AACCGGAAGT	1	-0.1218	0.9898	35	0.0145	832.9	0.0175
TEAD4(TEA)/Tropoblast-Tead4-ChIP-Seq(GSE37350)/Homer	CCWGGAATGY	1	-0.1131	0.9898	150	0.0622	3253.7	0.0683
RUNX-AML(Runt)/CD4+-PolII-ChIP-Seq(Barski_et_al.)/Homer	GCTGTGGTTW	1	-0.1129	0.9898	139	0.0576	3026.4	0.0635
GRE(NR),IR3/A549-GR-ChIP-Seq(GSE32465)/Homer	NRGVACABNVTGTYCY	1	-0.1119	0.9898	18	0.0075	462.2	0.0097
USF1(bHLH)/GM12878-Usf1-ChIP-Seq(GSE32465)/Homer	SGTCACGTGR	1	-0.1093	0.9898	53	0.022	1228	0.0258
Esrrb(NR)/mES-Esrrb-ChIP-Seq(GSE11431)/Homer	KTGACCTTGA	1	-0.1084	0.9898	112	0.0464	2471.4	0.0519
p53(p53)/mES-cMyc-ChIP-Seq(GSE11431)/Homer	ACATGCCCGGGCAT	1	-0.1022	0.9898	1	0.0004	46.1	0.001
Sox2(HMG)/mES-Sox2-ChIP-Seq(GSE11431)/Homer	BCCATTGTTC	1	-0.1011	0.9898	184	0.0763	3969.4	0.0833
Elk4(ETS)/Hela-Elk4-ChIP-Seq(GSE31477)/Homer	NRYTTCCGGY	1	-0.09527	0.9898	61	0.0253	1411.6	0.0296
E2F7(E2F)/Hela-E2F7-ChIP-Seq(GSE32673)/Homer	VDTTTCCCGCCA	1	-0.09164	0.9898	2	0.0008	80.5	0.0017
E2F4(E2F)/K562-E2F4-ChIP-Seq(GSE31477)/Homer	GGCGGGAAAH	1	-0.09124	0.9898	16	0.0066	427.6	0.009
CDX4(Homeobox)/ZebrafishEmbryos-Cdx4.Myc-ChIP-Seq(GSE48254)/Homer	NGYCATAAAWCH	1	-0.08915	0.9898	220	0.0912	4727.6	0.0993
KLF10(Zf)/HEK293-KLF10.GFP-ChIP-Seq(GSE58341)/Homer	GGGGGTGTGTCC	1	-0.0838	0.9898	68	0.0282	1572.1	0.033
GATA:SCL(Zf,bHLH)/Ter119-SCL-ChIP-Seq(GSE18720)/Homer	CRGCTGBNGNSNNSAGATAA	1	-0.08258	0.9898	16	0.0066	432.8	0.0091
Sox15(HMG)/CPA-Sox15-ChIP-Seq(GSE62909)/Homer	RAACAATGGN	1	-0.08037	0.9898	240	0.0995	5153	0.1082
ARE(NR)/LNCAP-AR-ChIP-Seq(GSE27824)/Homer	RGRACASNSTGTYCYB	1	-0.07201	0.9898	36	0.0149	891.6	0.0187
ELF3(ETS)/PDAC-ELF3-ChIP-Seq(GSE64557)/Homer	ANCAGGAAGT	1	-0.06908	0.9898	139	0.0576	3088.4	0.0648
Sox4(HMG)/proB-Sox4-ChIP-Seq(GSE50066)/Homer	YCTTTGTTCC	1	-0.05885	0.9964	168	0.0696	3712.2	0.0779
E-box(bHLH)/Promoter/Homer	SSGGTCACGTGA	1	-0.05867	0.9964	4	0.0017	149.2	0.0031
Tbox:Smad(T-box,MAD)/ESCd5-Smad2_3-ChIP-Seq(GSE29422)/Homer	AGGTGHCAGACA	1	-0.05486	0.9964	25	0.0104	661.4	0.0139
EWS:ERG-fusion(ETS)/CADO_ES1-EWS:ERG-ChIP-Seq(SRA014231)/Homer	ATTTCCTGTN	1	-0.05321	0.9964	138	0.0572	3098.2	0.0651
MYNN(Zf)/HEK293-MYNN.eGFP-ChIP-Seq(Encode)/Homer	TTCAAAWTAAAAGTC	1	-0.05295	0.9964	58	0.024	1396.9	0.0293
Hoxd11(Homeobox)/ChickenMSG-Hoxd11.Flag-ChIP-Seq(GSE86088)/Homer	VGCCATAAAA	1	-0.04385	0.9991	619	0.2565	12945.4	0.2718
E2F1(E2F)/Hela-E2F1-ChIP-Seq(GSE22478)/Homer	CWGGCGGGAA	1	-0.03471	1	4	0.0017	164.5	0.0035
EAR2(NR)/K562-NR2F6-ChIP-Seq(Encode)/Homer	NRBCARRGGTCA	1	-0.03406	1	214	0.0887	4739.3	0.0995
Bcl11a(Zf)/HSPC-BCL11A-ChIP-Seq(GSE104676)/Homer	TYTGACCASWRG	1	-0.03335	1	116	0.0481	2684.7	0.0564
Pax7(Paired,Homeobox)/Myoblast-Pax7-ChIP-Seq(GSE25064)/Homer	TAATCAATTA	1	-0.03334	1	16	0.0066	475.4	0.01
RARa(NR)/K562-RARa-ChIP-Seq(Encode)/Homer	TTGAMCTTTG	1	-0.03269	1	571	0.2366	12035.4	0.2527
Reverb(NR),DR2/RAW-Reverba.biotin-ChIP-Seq(GSE45914)/Homer	GTRGGTCASTGGGTCA	1	-0.03072	1	12	0.005	380.8	0.008
Unknown(Homeobox)/Limb-p300-ChIP-Seq/Homer	SSCMATWAAA	1	-0.02506	1	139	0.0576	3202.3	0.0672
ZNF519(Zf)/HEK293-ZNF519.GFP-ChIP-Seq(GSE58341)/Homer	GAGSCCGAGC	1	-0.02019	1	10	0.0041	345.6	0.0073
Hoxa11(Homeobox)/ChickenMSG-Hoxa11.Flag-ChIP-Seq(GSE86088)/Homer	TTTTATGGCM	1	-0.0154	1	616	0.2553	13078.1	0.2746
PAX6(Paired,Homeobox)/Forebrain-Pax6-ChIP-Seq(GSE66961)/Homer	NGTGTTCAVTSAAGCGKAAA	1	-0.01379	1	9	0.0037	332.5	0.007
PAX5(Paired,Homeobox)/GM12878-PAX5-ChIP-Seq(GSE32465)/Homer	GCAGCCAAGCRTGACH	1	-0.01171	1	37	0.0153	1026.9	0.0216
GRE(NR),IR3/RAW264.7-GRE-ChIP-Seq(Unpublished)/Homer	VAGRACAKWCTGTYC	1	-0.009968	1	33	0.0137	941.8	0.0198
ZNF652/HepG2-ZNF652.Flag-ChIP-Seq(Encode)/Homer	TTAACCCTTTVNKKN	1	-0.005778	1	39	0.0162	1112.8	0.0234
Pax8(Paired,Homeobox)/Thyroid-Pax8-ChIP-Seq(GSE26938)/Homer	GTCATGCHTGRCTGS	1	-0.003847	1	28	0.0116	868	0.0182
ZNF341(Zf)/EBV-ZNF341-ChIP-Seq(GSE113194)/Homer	GGAACAGCCG	1	-0.00095	1	80	0.0332	2170.6	0.0456
ZNF416(Zf)/HEK293-ZNF416.GFP-ChIP-Seq(GSE58341)/Homer	WDNCTGGGCA	1	-0.000476	1	182	0.0754	4491.8	0.0943
CTCF-SatelliteElement(Zf?)/CD4+-CTCF-ChIP-Seq(Barski_et_al.)/Homer	TGCAGTTCCMVNWRTGGCCA	1	0	1	0	0	50.1	0.0011
REST-NRSF(Zf)/Jurkat-NRSF-ChIP-Seq/Homer	GGMGCTGTCCATGGTGCTGA	1	0	1	0	0	11.2	0.0002
